# Interference with the HNF4-dependent gene regulatory network diminishes ER stress in hepatocytes

**DOI:** 10.1101/2023.02.09.527889

**Authors:** Anit Shah, Ian Huck, Kaylia Duncan, Erica R. Gansemer, Udayan Apte, Mark A. Stamnes, D. Thomas Rutkowski

## Abstract

In all eukaryotic cell types, the unfolded protein response (UPR) upregulates factors that promote protein folding and misfolded protein clearance to help alleviate endoplasmic reticulum (ER) stress. Yet ER stress in the liver is uniquely accompanied by the suppression of metabolic genes, the coordination and purpose of which is largely unknown. Here, we used unsupervised machine learning to identify a cluster of correlated genes that were profoundly suppressed by persistent ER stress in the liver. These genes, which encode diverse functions including metabolism, coagulation, drug detoxification, and bile synthesis, are likely targets of the master regulator of hepatocyte differentiation HNF4α. The response of these genes to ER stress was phenocopied by liver-specific deletion of HNF4α. Strikingly, while deletion of HNF4α exacerbated liver injury in response to an ER stress challenge, it also diminished UPR activation and partially preserved ER ultrastructure, suggesting attenuated ER stress. Conversely, pharmacological maintenance of hepatocyte identity *in vitro* enhanced sensitivity to stress. Several pathways potentially link HNF4α to ER stress sensitivity, including control of expression of the tunicamycin transporter MFSD2A; modulation of IRE1/XBP1 signaling; and regulation of Pyruvate Dehydrogenase. Together, these findings suggest that HNF4α activity is linked to hepatic ER homeostasis through multiple mechanisms.
