## Supplementary material for "Interference with the HNF4-dependent gene regulatory network diminishes ER stress in hepatocytes": Table S2

### Sheet: Sheet1
Table S2: Genes in each of the indicated clusters. Some genes are represented by >1 probeset and so appear more than once.
Cluster: 0	Cluster: 1	Cluster: 2	Cluster: 3	Cluster: 4	Cluster: 5	Cluster: 6	Cluster: 7	Cluster: 8	Cluster: 9	Cluster: 10	Cluster: 11
2310057M21Rik	Sept5	0610010K14Rik	1600014C10Rik	4632415L05Rik	1810046K07Rik	1110059G02Rik	1190005I06Rik	0610005C13Rik	Sept11	4732496C06Rik	Sept3
2510022D24Rik	Sept11	1110004F10Rik	1700012D01Rik	4632427E13Rik	2610528J11Rik	1600020E01Rik	4931406C07Rik	1700001C19Rik	Sept14	Akr1b7	1110002E22Rik
2810410D24Rik	1110038B12Rik	1110038F14Rik	1700034P13Rik	4633401B06Rik	4930581F22Rik	1700094D03Rik	5730414N17Rik	1810055G02Rik	1110065P20Rik	Aldh18a1	1810013L24Rik
4930524O07Rik	2410006H16Rik	1110059G02Rik	1810019D21Rik	4930456A14Rik	4931408D14Rik	2700062C07Rik	9030619P08Rik	2610507I01Rik	1810014B01Rik	Armet	2310007O11Rik
5830462O15Rik	5430416N02Rik	1200016E24Rik	1810059H22Rik	5830469G19Rik	6430706D22Rik	2810004N23Rik	A1cf	2810459M11Rik	2410002F23Rik	Asns	2310040G24Rik
8430408J07Rik	6430548M08Rik	1810030O07Rik	2210016H18Rik	9030419F21Rik	Abca3	2810455D13Rik	Aadac	4833439L19Rik	2610002M06Rik	Atf3	2410004B18Rik
9930104L06Rik	Abce1	2610201A13Rik	2210039B01Rik	9530029O12Rik	Abcd2	3110035C09Rik	Aadat	4931406C07Rik	2700038G22Rik	Bhlhb8	2900054C01Rik
A930017M01Rik	Acot2	2810001A02Rik	2310001H17Rik	A130012E19Rik	Abcg8	4930453N24Rik	Abat	9430041P20Rik	2700079J08Rik	Ccdc134	3110054G05Rik
Actg1	Acsl4	2810414N06Rik	3100003M19Rik	A430090L17Rik	Acat2	6030458C11Rik	Abca8a	9530025L08Rik	2700097O09Rik	Cdkn1a	4632427E13Rik
Adk	AI447560	2900093K20Rik	3110045C21Rik	A630005I04Rik	Acot3	6430548M08Rik	Abcc6	A130010J15Rik	5830407P18Rik	Cln8	5830417I10Rik
Ahi1	AI848100	3110040N11Rik	4833411C07Rik	Adk	Agxt2l1	9130230N09Rik	Abcg5	A130034M23Rik	6430548M08Rik	Creld2	6330590E21Rik
AI848258	Aldh18a1	3110082I17Rik	4833417J20Rik	Aebp2	Ak3l1	9430037G07Rik	Abhd14b	A930033H14Rik	6820431F20Rik	Cyb5r1	9230104K21Rik
Akap13	Alg12	4930481A15Rik	4833438C02Rik	Akp2	Akr1d1	AA589532	Abhd15	Aamdc	9030419F21Rik	Ddit3	9530082P21Rik
Angptl8	Alkbh2	9230114K14Rik	4921531C22Rik	Alcam	Ankrd25	AA591059	Abhd3	Abca1	Abcc4	Ddx28	A630052C17Rik
Ankhd1	Ampd2	A130040M12Rik	4930523C07Rik	Amy2	Apol3	Aars	Acaa1a	Abca6	Abce1	Derl3	A930026I22Rik
Ankrd15	Arfgap3	A930005H10Rik	4932439E07Rik	Ankhd1	Apol9a	Aatf	Acaa1b	Abcb11	Abitram	Fgf21	Aasdhppt
Ap1g1	Arhgap12	Aaas	4933409K07Rik	Ap2a2	Apon	Abcb8	Acaa2	Abcd1	Acbd3	Fkbp11	Abt1
Ap3m1	Arl4a	Abca5	4933435C09Rik	App	Aqp11	Abce1	Acacb	Abcd3	Acot2	Gadd45a	Acox1
Arf4	Armcx3	Abhd17c	5430421B17	Appbp2	AW112010	Abcf3	Acat1	Abcd4	Acsl4	Gfpt1	Adamts6
Arid5a	Arntl	Abi1	5730411F24Rik	Arl15	Bcdo2	Ablim3	Acat3	Abdh17a	Adck4	Gm447	Aff1
Aste1	Atf4	Abi2	5830444B04Rik	Armc1	Bmf	Abtb2	Aco1	Abhd6	Adnp2	Gnat2	Ahcyl2
Atad1	Atf5	Acot10	6030451C04Rik	Atp2a2	C730036E19Rik	Acbd3	Acsl1	Ablim1	Aebp2	Ifrd1	AI314604
Atg12	Atf6	Acot11	9030622O22Rik	Atp2b1	Car3	Acot6	Acsm1	Acaca	Ahi1	Irx3	AI506816
Atp2a2	Atg13	Acot5	A2ml1	Atp8b2	Ccdc30	Actl6a	Acsm3	Acad11	Aldh18a1	Mlstd2	AI646383
Atxn1	Atp2a2	Acot9	A530079E22Rik	AW107722	Ccl27	Actr6	Acsm5	Acad9	Aldh1l2	Nans	AI844869
Avpr1a	AW011738	Acsf3	Aass	B230213L16Rik	Cdc14b	Adat1	Acss2	Acbd4	Alg12	Nucb2	Aif1l
AW011738	B230217C12Rik	Adal	Abca2	B3galt1	Ces1	Adcy9	Adh1	Acot4	Alg2	Nupr1	Aim1
B3gat3	B3galt1	Adamts1	Abca7	B430203I24Rik	Ces1f	Adfp	Afm	Acp5	Alkbh1	Piga	Akap9
B930096F20Rik	Bcmo1	Adm2	Abcb6	B930012P20Rik	Ces3	Aebp2	Afmid	Acsl3	Ampd2	Psat1	Aldoa
BC023969	Btg2	Adprh	Abcc3	B930025B16Rik	Cldn1	Aftph	Agpat2	Actn1	Anapc16	Rabepk	Alg1
Bcl2l1	Btg3	Adrbk1	Abcd3	Bace1	Cldn2	Agpat3	Agt	Acy1	Angptl4	Sdf2l1	Alkbh1
Bhlhb8	Cacfd1	Adsl	Abcg2	Bat2d	Clec2h	Agpat5	AI195470	Adk	Angptl6	Sel1l	Alkbh5
Birc4	Cad	Agpat3	Acbd5	Baz1a	Clmn	Ahctf1	Akr1c14	Adra1b	Ankrd49	Slc20a1	Ambra1
Brip1os	Calu	Agpat5	Actn1	BC024137	Cml2	Akirin2	Akr1c19	Adtrp	Apcs	Slc7a1	Amigo2
Brox	Ccbl1	Agxt2l2	Acvr2b	Bcl2l11	Comt	Akr1b3	Akr1c20	Aes	App	Smarcb1	Anapc10
Brwd1	Ccdc120	AI413582	Adck5	Bcl9	Cutl2	Alg8	Akr1d1	Afmid	Appl1	Snord22	Ankhd1
Bscl2	Ccdc167	Akap2	Adcy6	Bclaf1	Cyp2g1	Alkbh3	Akr7a5	Agl	Arcn1	Syvn1	Ankrd11
Btc	Cdc42ep5	Alcam	Adh6-ps1	Bfar	D630039A03Rik	Ankhd1	Alas1	Agpat6	Arf2	Tes	Ankrd17
Calm1	Cdcp1	Alg11	Ahnak	Brd2	Daglb	Ankle2	Aldh1a7	Agxt2	Arf4	Trib3	Ankrd54
Canx	Cdk2ap2	Alg3	Ak3	Brd4	Dclk3	Ankrd11	Aldh1l1	Ahr	Arf6	Tspyl2	Ankrd57
Ccdc127	Cdkn1a	Alkbh6	Alas1	Btbd9	Dhcr24	Ankrd54	Aldh4a1	Ak3	Arfgap3		Anks3
Ccdc186	Cflar	Anapc15	Aldh1a1	C76213	Dhcr7	Ap3d1	Aldh8a1	Ak3l1	Arhgef2		Anks4b
Ccdc76	Cgref1	Anapc4	Aldh2	C80998	Dipk1a	Ap5s1	Aldoc	Akap1	Arih2		Anxa6
Ccdc95	Chac1	Anp32b	Anp32a	Cables1	Dixdc1	Apex1	Ang	Akr1c12	Arl14ep		Ap3m1
Ccl9	Chka	Anxa9	Aopep	Calr	Dock4	Apex2	Angptl3	Akr7a5	Arpc5l		Ap4b1
Cct3	Cks1b	Ap2b1	Arhgap29	Caprin1	Dpp7	Aph1c	Aox3	Alad	Arpp19		Ap4e1
Cdc25a	Cln8	Api5	Arhgap6	Cbfb	E2f8	Arcn1	Apoa1	Albfm1	Arrdc4		Ap5s1
Cdca4	Cox15	App	Arhgef17	Ccar1	Edg1	Areg	Apoa5	Aldh2	Ascc3		Apex2
Cdk2ap2	Creb3l2	Aprt	Arid5b	Ccdc53	Eif2c1	Arf2	Apoc3	Aldh3a2	Asph		Arf6
Cdv3	Csn3	Aptx	Arrdc3	Ccl9	Epb4.1l4b	Arf4	Apom	Aldh7a1	Atf2		Arhgap12
Centg1	Ctgf	Arf1	Atg7	Ccnk	Es22	Arfgap1	Aqp8	Als2	Atf6		Arhgap39
Cep76	Ctps	Arf6	Atp11c	Ccnl2	Exph5	Arfip1	Asb13	Amfr	Atp2a2		Arhgap42
Cflar	Cyp2b10	Arfgef3	Atp13a2	Cdip1	Fabp2	Arfip2	Aspg	Amot	Atpbd4		Arhgap5
Chek1	D16Ertd472e	Arfrp1	Atrnl1	Cebpd	Fam149a	Arhgap12	Atp11c	Ankrd25	AU019833		Arhgef26
Chordc1	Ddit3	Arg2	Atxn2	Centg2	Fasn	Arid4a	AW111846	Ankrd33b	Avpi1		Arih1
Chsy3	Ddit4	Arhgef11	B4galnt1	Cep295	Fgf1	Arih1	Azgp1	Aopep	Avpr1a		Arl13b
Clmn	Ddx50	Arhgef2	Bbc3	Ces4a	Fmo3	Arl14ep	B230114P17Rik	Aox1	AW209491		Arl6ip2
Cltb	Ddx52	Arhgef5	BC024139	Chd7	Fn3k	Arl15	Bdh1	Ap3m1	B230354K17Rik		Arl6ip6
Cmtr2	Derl1	Arl2bp	Bid	Clcn3	Fnip2	Armc5	Bhmt	Apeh	BC003331		Armc8
Cog8	Dnajb11	Arl5b	Bik	Clock	Gas1	Armc8	Bnip3	Apoa1	BC016423		Armt1
Col12a1	Dnajb9	Arl6ip3	Birc3	Clpx	Ggt6	Armcx5	Bphl	Apoa4	Bet1		Arpc5l
Copb2	Dnajc3a	Arpp19	Blvra	Cnot3	Ghr	Arpp19	C1s1	Apob	Bet1l		Asb5
Copg	Edem3	Arsg	Brap	Cnot6	Gldc	Asb3	C2	Apoc2	Bfar		Atad1
Copz1	EG668879	Arv1	Cabc1	Cog3	Glrx	Ascc2	C4b	Apoc4	Blzf1		Atad3a
Cpsf7	Eif1a	Asahl	Cadm1	Cpeb3	Glyctk	Ascc3	C6	Apoh	Brwd1		Atf2
Crkl	Eif2ak3	Ascc2	Caln1	Cped1	Gm4951	Atad3a	C8a	Aqp9	Btaf1		Atg4d
Csnk2a1	Ero1l	Atad3a	Camk2n1	Creb3l2	Gpr146	Atf2	Camk1d	Arhgap42	Btbd10		Atp10d
Ctns	Ero1lb	Atg12	Camkk2	Creld1	Gpr155	Atg16l2	Car14	Arhgap6	Bxdc1		Atp8b2
Cul5	Ets2	Banf1	Casp6	Crkrs	Gpsm2	Atp2b1	Car3	Arpc1b	Bxdc2		Atp8b4
Cxadr	Fam118a	Bat1a	Casp9	Ctsl	Grem2	Atp6v0d1	Car5a	Arsb	Bysl		Atrx
Cxxc1	Fancb	Bbip1	Cat	Cul2	Hacl1	Atpbd3	Car8	Aspa	C2cd5		Atxn7
Cyp39a1	Far1	BC029722	Cbx7	Cyld	Hal	Atrip	Cd302	Atg14	C9orf72		Auts2
D10Wsu102e	Fibin	Bcap29	Cby1	D10Ertd709e	Hc	Atrn	Cebpa	Atl3	Calr		AW552393
Dact2	Ficd	Bcl10	Ccdc166	D130023J23Rik	Hdhd3	AU041133	Ces1c	Atp5d	Calu		Azi1
Ddo	Fndc3b	Bet1	Ccdc23	D5Ertd505e	Hes6	B230354K17Rik	Ces2a	Atp5k	Camk2n2		B230214O09Rik
Ddr2	Gale	Bloc1s2	Ccdc30	D9Ertd306e	Hmgcr	B2m	Cfb	Atp5o	Carm1		B230220N19Rik
Ddx18	Garnl4	Bola2	Ccdc57	Ddx3x	Hnmt	B3galt1	Cfhr2	Atp6v1a	Ccbl1		B3bp
Ddx49	Gdf15	Bop1	Ccl27	Desi2	Homer2	B3gntl1	Chac2	Atp8b1	Ccdc115		B3galt6
Ddx6	Glt8d1	Bpgm	Cd44	Dlgap4	Hpgd	Bag3	Chpt1	Bag4	Ccdc127		B3gnt2
Det1	Gm440	Btf3l4	Cd83	Dnaja2	Hsd3b2	Bag5	Clcn2	Bbip1	Ccdc47		B4galt3
Dhx29	Gmds	Bud31	Cds2	Dnajc1	Hsd3b3	Baiap2l1	Clmn	BC004004	Ccne2		B4galt7
Dlgap3	Gmppa	Bzw1	Centb2	Dnmbp	Idi1	Bat2d	Clu	BC013481	Ccng1		Bach1
Dnpep	Gmppb	C130006E23	Cep19	Dpp9	Ifi47	BC002216	Cnp	Bche	Ccnl1		Bag2
Dnttip1	Gpat3	Cald1	Cfhr1	Dpy19l1	Ifit1	BC003993	Col18a1	Bcl7c	Cd2ap		Bag4
Dpysl4	Gramd1c	Canx	Chadl	Dst	Igfals	BC018507	Comt	Bhlhb9	Cdc25a		Baiap2
Dtx2	Gtpbp2	Capza1	Chrna2	E030024N20Rik	Igfbp5	BC019943	Cpb2	Brca1	Cdc42se2		Baiap2l1
Dusp16	H47	Ccdc101	Cish	Edem3	Igtp	BC027231	Cpn1	Brd4	Cdc73		Bbx
Dusp5	Hapln4	Ccdc127	Clec2d	Egf	Iigp1	BC031441	Cpn2	Btbd1	Cdk5rap3		BC002059
Dusp6	Hhipl1	Ccdc93	Clec2h	Eif2s2	Iigp2	BC048403	Crp	C3	Cdk7		BC004022
Dusp8	Hisppd2a	Ccl2	Cmah	Eif4a1	Irgm	Bcl7b	Cryl1	Cadm1	Cebpg		BC011426
Ears2	Hist2h3c2	Ccng1	Coro1a	Eif4e	Keg1	Bfar	Cyp1a2	Camkk2	Centg2		BC021891
Ednrb	Hn1l	Ccpg1	Cped1	Eif4g3	Kif1c	Birc2	Cyp2c23	Camsap3	Cep76		BC065397
Eef1d	Hsp90b1	Cct3	Cpsf4l	Eif5	Lasp1	Blcap	Cyp2c37	Car8	Cerk		Bcar3
Efnb2	Hspa5	Cct7	Cpt1a	Epb4.1	Ldlr	Bmp2k	Cyp2c38	Card10	Cflar		Bcl2l11
Eif2ak3	Hyou1	Cd14	Cradd	Eprs	Lect1	Bms1	Cyp2c50	Casp3	Chek1		Bcor
Eif4g1	Iars	Cd24a	Csk	Erh	Lgr4	Bnip2	Cyp2c54	Casp7	Chid1		Bend3
Elovl7	Ica1	Cd2ap	Cugbp2	Ermp1	Lims2	Borcs6	Cyp2c68	Cast	Chka		Blzf1
Enah	Ick	Cd68	Cxcl1	Espl1	Lipg	Brd2	Cyp2c70	Cat	Ciapin1		Brd8
Epm2aip1	Id3	Cd8b1	Cxxc5	Evi5	LOC632329	Brd8	Cyp2f2	Cbr1	Clcn3		Bri3bp
Esco1	Igfbp1	Cdc34	Cyhr1	Exosc1	Lrit1	Brp16	Cyp3a25	Ccnd1	Clint1		Btbd6
Ets2	Il23a	Cdipt	D130020L05Rik	Extl1	Lrp1	Brpf1	Cyp4a10	Ccpg1	Clptm1l		Bub3
Fam120b	Ints3	Cdpf1	D230025D16Rik	Farsa	Lrp4	Brwd1	Cyp4f14	Ccs	Cog3		C030046G05
Fam135a	Isg20	Cdr2	D3Ertd751e	Fbxw2	Mafb	Bsdc1	Cyp7a1	Cd53	Copa		C77673
Fam184a	Jmjd2a	Cdv3	D7Wsu130e	Fnip1	Mblac2	Btaf1	Cyp8b1	Cd59a	Copg		Cables1
Fancm	Jun	Cdyl	Dclre1a	Foxa3	Mgam	Btbd19	Dbp	Cd81	Cpeb1		Cables2
Fbxw2	Kctd7	Cenpc1	Dedd2	Foxk2	Mpdz	Btc	Dbt	Cd99l2	Cplane2		Cacfd1
Fgfr3	Krt23	Cep192	Depdc6	Foxp1	Mrpl49	Bves	Dct	Cdh2	Creb3l2		Cadps2
Fkbp11	Lepre1	Chchd6	Depp1	Fpgs	Mup10	Bxdc2	Ddah1	Cdk5	Crebl1		Camk2b
Fkbp14	Lgalsl	Chd1	Dglucy	Fubp1	Myorg	Bxdc5	Depdc7	Cdkn2c	Crls1		Camk2d
Fndc3a	Lpin3	Chi3l3	Dhfr	G0s2	Ncald	Bzw2	Dera	Cds2	Cry1		Camta1
Fndc3b	Lrrc59	Chi3l4	Dnajc19	Gadd45g	Ngef	C1qdc2	Dgat2	Cep110	Crym		Capn10
Fndc4	Lysmd3	Chid1	Dnmt1	Gatc	Nqo2	C230098O21Rik	Dhcr24	Ces2g	Csrp1		Capza1
Fos	Map3k6	Chmp2a	Dock4	Gdi2	Nr0b2	C87436	Dhfr	Cetn2	Cxadr		Casc3
Fzd5	Mbc2	Chmp2b	Dpp4	Ggps1	Nr1i3	Caap1	Dhtkd1	Cgnl1	D10Wsu102e		Cbx4
Gbf1	Mbnl2	Chmp4b	Dpp7	Gm6563	Nrep	Cactin	Dio1	Chn2	D3Ertd452e		Ccbl2
Gcc1	Mcf2l	Chpf	Dsp	Gm944	Nxpe2	Camsap1	Dnase2a	Chst13	Dapk3		Ccdc109a
Gem	Mettl1	Chrdl2	Dtd2	Gmds	Ociad2	Cars2	Dnase2b	Cisd1	Ddost		Ccdc125
Gfpt1	Mideas	Ciao2b	Ear3	Gnb2l1	Olfml1	Casp8ap2	Dpp4	Clec4f	Ddx21		Ccdc16
Gins2	Mt2	Ciapin1	Efna5	Gns	Olig1	Cbfb	Dpys	Clta	Ddx27		Ccdc174
Gmppa	Mthfd2	Clcf1	Egln3	Gspt1	Otc	Cbll1	Dtx3l	Clybl	Ddx39		Ccdc45
Gnl3l	Myc	Clic4	Ell3	Gtf2f2	P2ry5	Cbwd1	Ebpl	Cmtm6	Ddx49		Ccdc55
Golga1	Myd116	Clns1a	Emc9	Heatr1	Paqr7	Ccar1	Echdc3	Cmtm7	Ddx50		Ccdc71l
Golph3l	Naip2	Clpp	Epb4.1l5	Hectd1	Paqr9	Ccdc117	Egfr	Cmtm8	Ddx56		Ccdc86
Golt1b	Nans	Cmss1	Erbb3	Herpud1	Parp9	Ccdc130	Elovl2	Coa6	Dennd11		Ccdc98
Gpr137b	Nde1	Cnot6	Esrrg	Hey2	Pgap1	Ccdc134	Elovl5	Col27a1	Derl1		Ccnt1
Gprc5a	Nfil3	Cnppd1	Fads1	Hisppd2a	Phlda1	Ccdc137	Enpp2	Col5a2	Dhdds		Cct3
Gtf2f1	Nfxl1	Col12a1	Fahd1	Hist1h1c	Pnkd	Ccdc16	Entpd8	Col5a3	Dhx37		Cdc5l
Gtf3c4	Ngdn	Col15a1	Fam163b	Hist2h3c1	Ppap2b	Ccdc186	Etnk2	Commd9	Dhx40		Cdc73
Gtpbp6	Nhsl1	Cope	Fam210a	Hook1	Ppara	Ccdc21	Etnppl	Copz2	Dhx57		Cdca4
H13	Nktr	Copz1	Fam234b	Hr	Ppargc1a	Ccdc71l	F10	Cox20	Dimt1		Cdk8
Hapln1	Nme6	Crem	Fam53b	Huwe1	Prlr	Ccdc94	F11	Cpn1	Dis3		Cdt1
Hars	Nol5	Crk	Fbf1	Ifrd1	Prr16	Ccdc98	F13b	Cpne1	Dlgap4		Cdyl
Hbegf	Nol8	Csda	Fbxl20	Ikzf5	Ptprf	Ccng1	F7	Cpne2	Dnaja3		Cebpb
Hbs1l	Nola1	Csf2ra	Fbxo21	Il6st	Rab17	Ccnt1	F9	Cpne3	Dnajc10		Cenpl
Heatr1	Nr2c2ap	Csf2rb2	Fbxo31	Immt	Rnd2	Cd2ap	Fabp1	Cpped1	Dnajc21		Cenpq
Hectd2	Obfc2a	Cstb	Fdft1	Ing1	Rnf186	Cd2bp2	Fads1	Cpt2	Dnajc3a		Cenpw
Hhipl2	Ostc	Cstf3	Fhod3	Ipo7	Sdr42e1	Cdc2l1	Fads2	Cryab	Dnttip1		Cfdp1
Hist2h2bb	Paip2b	Cttn	Figf	Ireb2	Serpina3k	Cdc2l5	Fam210b	Cryl1	Dom3z		Cflar
Hivep2	Papss1	Cutal	Fign	Isyna1	Serpina4-ps1	Cdc45l	Fgf1	Cryz	Dpagt1		Cgas
Hsp90aa1	Paqr3	Cxadr	Fmo4	Itgb5	Sh2d4a	Cdc73	Fgfr4	Csf1r	Dph5		Cggbp1
Huwe1	Parn	Cxcl1	Fn1	Ivns1abp	Shmt1	Cdip1	Fgg	Ctsb	Dpm2		Chchd4
Id1	Pcbp3	Cyp20a1	Fn3k	Jmjd3	Siae	Cdk12	Flot2	Ctsh	Dtwd1		Chd1
Id2	Pdia3	Dad1	Foxa2	Kcnq1ot1	Slc16a12	Cdk7	Fmo1	Cwf19l1	Dtx2		Chmp1b
Ier2	Pdia4	Dcbld1	Foxn4	Khdc4	Slc16a2	Cdk9	Fmo5	Cxcl9	Dus2l		Clip1
Ier5	Pdia6	Dctn4	Foxo3a	Kif5b	Slc22a27	Cdkn1b	Fn1	Cyb5b	Dus4l		Cndp2
Igf2r	Pdk4	Dctn6	Foxq1	Klf3	Slc25a23	Cdkn2aip	Fxyd1	Cyb5r3	Dusp23		Cnksr1
Ikbke	Piga	Dcun1d5	Fscn1	Klf9	Sntg2	Cdv3	Galk1	Cyc1	Dusp4		Cnnm3
Insig2	Plk3	Deadc1	Gab1	Klhl28	Socs2	Cebpg	Galm	Cyp27a1	Dynll1		Cno
Irak2	Pmm1	Desi1	Ghr	Larp7	Spc25	Cenpo	Gamt	Cyp2d10	Ears2		Cnot2
Irf2bp2	Pnn	Dfna5h	Glb1	Lepr	Srebf1	Cep170	Gas2	Cyp2d26	Ebna1bp2		Cnot4
Jarid1a	Pnpo	Dhps	Gm11266	Lin52	Steap4	Cep57	Gck	Cyp2d40	Ece2		Copb2
Kbtbd8	Polr1e	Diablo	Gm166	Lpin1	Tgm1	Cflar	Ghr	Cyp4v3	Edem1		Coq10b
Kcnq1	Polr3k	Dkc1	Gm8615	Luc7l2	Timd2	Champ1	Glo1	Cyp51	Edem2		Cpeb3
Kdelc1	Ppan	Dlg2	Gna12	Malat1	Tk1	Chchd4	Glrx	Cys1	Efna1		Cpeb4
Kif5b	Ppapdc1	Dmap1	Gnpda1	Map3k3	Tlcd2	Chchd5	Glud1	D130043K22Rik	Eftbkmt		Cped1
Klf6	Preb	Dmd	Gpc4	Marf1	Tmem14a	Cidec	Glul	D17892	Egr1		Cpox
Lcorl	Prune	Dnajc1	Gphn	Mdh1	Tmem25	Cipc	Gm2a	D230025D16Rik	Ehd4		Cpsf7
Ldb3	Ptrh1	Dnajc2	Gpr135	Mdm1	Trf	Cirh1a	Grb14	D5Ertd579e	Eif1ad		Cramp1l
Leng9	Pvr	Dnajc5	Gpr146	Med1	Tstd3	Clip1	Gsta3	Daam1	Eif2s1		Crb3
Leo1	Pycr1	Dnajc8	Gprin3	Med13l	Ttc39c	Clk4	Gsta4	Dab2	Eif2s2		Crebbp
Lrrc28	Pycr2	Dock5	Grb7	Mettl2	Upp2	Clock	Gstk1	Dapk1	Eif3d		Crem
Lztfl1	Rab26os	Dph3	Gsap	Mga	Vwce	Clpx	Gstt1	Dapk2	Eif3g		Crtc2
Mab21l3	Rbl1	Dr1	Gtl2	Mphosph9	Wdr6	Cmss1	Gulo	Dbi	Eif3s10		Csrp2
Maff	Rbm10	Dus1l	H6pd	Mroh1	Zfp395	Cmtr2	Gys2	Dci	Eif4ebp1		Cstf2
Map2k7	Rbm15b	Dus4l	Haus4	Mtac2d1	Zfp467	Cnnm2	Haao	Ddx11	Eif6		Ctcf
Map3k5	Rbpj	Dusp11	Hdac11	Mtap4	Zfp750	Cnot11	Habp2	Dhrs1	Ell2		Ctdspl2
Mapre1	Rcc2	Dyrk1a	Hgd	Mtmr4		Cnot4	Hadh	Dhrs4	Elmod2		Cth
Mast2	Rnd1	E130309D02Rik	Hgsnat	Mxd4		Cog6	Hao1	Dhx58	Elp3		Ctrb1
Matr3	Rnf185	E130311K13Rik	Hipk2	Narg1		Cog8	Hebp1	Dipk2a	Eml6		Ctrl
Mbtps2	Rnf225	Ecscr	Hlf	Nbeal2		Copb1	Hectd2	Dlat	Endogl1		Cul5
Megf9	Rora	Edem1	Hook2	Ncl		Cox6a2	Hgd	Dll1	Entpd7		Cyb561d2
Mlh1	Rrbp1	Ehd1	Hps6	Ndfip2		Cpeb1	Hgfac	Dmac2	Eny2		Cyb5r3
Mlx	Rrp12	Eid1	Hs1bp3	Nedd4l		Cpeb2	Hlf	Dnajb4	Eogt		Cyr61
Mmp14	Rusc1	Eif2s3x	Hunk	Nek1		Cpeb3	Hmgcs2	Dnajc12	Epg5		D11Wsu47e
Mmp7	S100a10	Eif4b	Icos	Neu2		Cphx	Hp	Dnmt1	Eprs		D16Ertd472e
Mon2	Sec22b	Eif4e	Ifngr2	Notch1		Cpm	Hrg	Dock6	Erlin1		D4Ertd117e
Mphosph10	Sec23b	Eif4e2	Igf2r	Nrip1		Cpsf3l	Hsd11b1	Dock8	Erp29		D630036G22Rik
Mpp7	Sec61a1	Eif4ebp1	Igsf8	Nrp		Crcp	Hsd17b11	Dpyd	Exosc1		D930023I05Rik
Mpzl2	Sel1l	Eif5	Il1rn	Nrp2		Creb3	Hykk	Dsp	Fam135a		Dak
Mrpl51	Sfrs17b	Eif5b	Ildr2	Nucks1		Creg1	Iah1	Ebi3	Fam184a		Dbh
Mrps27	Sgk	Elovl1	Inpp5e	Nufip2		Crem	Igf1	Edg8	Fam18b		Dctn4
Mtac2d1	Shc4	Emd	Insr	Nup98		Crkl	Igfbp2	Egln3	Fam214b		Dcun1d4
Myef2	Siah2	Epha2	Irf1	ORF34		Crls1	Il1rap	Eif4ebp2	Farsb		Ddah1
Napb	Slc16a6	Epn2	Isgf3g	Ormdl2		Crnkl1	Inhbc	Ell	Fbxl12		Ddc
Napsa	Slc17a9	Eps15	Izumo4	Papola		Crtc3	Inhbe	Elovl1	Fbxo4		Ddi2
Nat12	Slc35b1	Ercc1	Keg1	Parp4		Cs	Inmt	Epas1	Fbxw2		Ddx10
Nfxl1	Slc39a6	Ercc8	Klf1	Paxbp1		Ctsl	Itih4	Erg28	Fbxw9		Ddx20
Nfya	Slc41a3	Erdr1	Klhl24	Pcgf5		Ctu2	Kcnn2	Esr1	Fem1c		Ddx5
Ngly1	Smox	Erh	Lamb3	Pdia6		Cul2	Klf12	Ethe1	Flvcr1		Ddx6
Nktr	Snhg16	Esf1	Lasp1	Pdpk1		Cul3	Klkb1	Etohi1	Fnbp1l		Dennd4a
Nr4a1	Snhg3	Etf1	Ldlr	Per1		Cwf19l2	Kng1	F2	Fndc3a		Depdc6
Nrg1	Snhg5	Exosc3	Ldlrad4	Pfkfb1		Cyld	Kynu	F3	Fndc3b		Det1
Nt5dc3	Snora65	Exosc4	Lgr5	Pfkfb2		Czib	L3hypdh	Faah	Foxk2		Dhrs11
Nup35	Snord22	Eya3	Lilrb4	Phf14		D1Ertd448e	Lbp	Fah	Foxn2		Dhx15
Obfc2a	Srm	Fam110a	Lima1	Phf6		Dancr	Lect2	Fam102a	Ftsj3		Dhx40
Odf2l	Srp54c	Fam114a1	Limd2	Phkg2		Daxx	Lifr	Fam107b	Fundc1		Dlg3
Pafah1b2	Srprb	Fam177a	LOC100042616	Pim2		Dcun1d3	Lipc	Fam117a	Fzd5		Dnaja2
Parp16	Stch	Fam220a	LOC548102	Pip5k1a		Dda1	Lpin2	Fam122b	Galnact2		Dnajb1
Pcp2	Stt3a	Fdx2	LOC74457	Pja2		Ddx1	Lrg1	Fam126b	Gars		Dnajb5
Pde4dip	Stx5a	Fen1	Lpin2	Pknox1		Ddx10	Lrrc3	Fam13a	Gas5		Dnajc8
Pfkfb2	Tbcb	Fkbp7	Lppos	Pkp2		Ddx18	Ly6e	Fam210a	Gca		Dnm1l
Pigm	Tmed3	Fosl2	Lrp1	Plin5		Ddx24	Ly6g2	Fam72a	Gcs1		Dnmbp
Plscr1	Tmed9	Frmd6	Lrp2bp	Plod1		Ddx31	Mafb	Farp1	Gdap2		Dnpep
Plxnc1	Tmem39a	Fusip1	Lsm10	Pnrc2		Ddx3x	Maob	Fbp1	Gfpt1		Dolpp1
Pole4	Tmem62	G6pc3	Magee1	Ppm1b		Ddx51	Masp2	Fbxl20	Ggct		Dopey2
Polr2e	Tnfaip1	Gabpb2	Map2k6	Ppp1r11		Deb1	Mbl1	Fbxo3	Glce		Drg1
Ppp1r13l	Tnfrsf12a	Get4	Map3k4	Prkcz		Dennd10	Mettl7a	Fcgrt	Gle1l		Dtna
Ppp2r5e	Trabd	Gfer	Marcksl1	Prpf3		Derl2	Mgll	Fchsd2	Gm7993		Dusp11
Prdx4	Trim39	Ggps1	Marveld1	Prss53		Dhps	Mgst1	Fdft1	Gnl3		Dusp3
Prpf40a	Trim46	Git1	Mcm10	Ptpdc1		Dhx30	Mmd	Fech	Gnpnat1		Ears2
Prrc1	Trmt6	Gja1	Mcm6	Ptprg		Dhx33	Mosc1	Fgfr2	Golga1		Edrf1
Pter	Trmt61a	Gna13	Met	Purb		Dimt1	Mpc2	Fgfr3	Golga3		Eed
Ptgfr	Trmt61b	Gnai3	Mfhas1	Rab18		Dmtf1	Mtss1	Fgfrl1	Golga4		Eef1aknmt
Ptpn2	Trp53inp1	Golph3	Mgat5	Rapgef2		Dmxl1	Mylk	Fggy	Golga5		Eepd1
Pus3	Tspyl4	Gosr1	Miga2	Rbbp6		Dnaja3	N4bp2l1	Fkbp4	Golim4		Efcab7
Rab11fip3	Tsr1	Gpbp1	Mmp15	Rbm39		Dnajb5	Naprt1	Fkbp8	Golt1b		EG245305
Rabgef1	Tssc4	Gss	Mobkl2b	Rcor1		Dnmt3b	Nat8f1	Flcn	Gorasp2		Egfr
Rabl6	Tubb6	Gstm4	Morn2	Rere		Dnttip2	Nat8f2	Fmo2	Gosr2		Ehd1
Rad51c	Twistnb	Gsto1	Mov10	Rhbdf1		Dopey2	Ndufa9	Foxo1	Gpatch4		Eif2ak1
Ranbp2	Ube1dc1	Gstp3	Mpdz	Rif1		Dpf2	Nfia	Foxo3a	Gpr108		Eif2s1
Rasd1	Ube2c	Gtf2h4	Mpp1	Rnf10		Dtx4	Nipsnap1	Frmd8	Grhl1		Ela3
Rbbp6	Ube2g2	Guca1a	Mrnip	Rnf11		Dus3l	Nit2	Frrs1	Gtf2b		Elf2
Rbbp8	Ubxn2b	Guk1	Mrpl30	Rnps1		Dync1li1	Nlrp6	Fuca2	Gtf2f2		Elf3
Rbl1	Ung	H13	Mtmr7	Rpl3		Dyrk1a	Notum	Fvt1	Gtlf3a		Endov
Rbm10	Wars	H2-Q1	Myo5b	Rsrc2		Ecd	Nqo2	Fyco1	Gtpbp2		ENSMUSG00000074700
Rcan1	Wfs1	Hbs1l	Nat1	Scly		Eef1aknmt	Nsdhl	Fzd4	H13		Epb4.1l5
Rfxank	Ydjc	Hdlbp	Ncald	Sec63		Eef1e1	Oaf	Gadd45gip1	H2-T23		Epc1
Rhbdd1	Yrdc	Hemk1	Nckap1l	Set		Efcbp1	Ociad2	Gcdh	Hars		Erf
Rhbdf2	Zc3h7a	Hirip3	Ndst1	Setd5		Efnb2	Orm2	Gch1	Hax1		Errfi1
Rif1	Zfp295	Hmgn2-ps1	Nek2	Slc25a39		Eif1ad	Otc	Gclc	Hcfc2		Esco1
Rnf225	Zfp324	Hnrpab	Nfib	Slc25a44		Eif2b3	Pank1	Gclm	Hdlbp		Etnk1
Rnf39	Zfp330	Hnrpf	Nfix	Slc27a3		Eif2b4	Paox	Gcnt2	Herpud2		Evi5l
Rora	Zfp9	Hsp110	Nfkbiz	Slc35d1		Eif2s2	Pbld	Gda	Hilpda		Eya3
Rpl30	Zfyve16	Hspb1	Nipa1	Slc39a14		Eif3c	Pbld2	Ggcx	Hist2h3c1		F13a1
Rps10	Zmynd19	Htra2	Nln	Slf2		Eif3j	Pck1	Gins2	Hmox1		Fam120b
Rps13		Id4	Nmrk1	Smarcad1		Eif4a1	Pcyt2	Glb1	Hnrpa3		Fam122a
Rutbc3		Ide	Noxo1	Sntb1		Eif4a3	Pdxk	Glyctk	Hsp90b1		Fam13b
Saps3		Ier3ip1	Nr1d1	Son		Eif4g3	Pdzk1	Gna12	Htf9c		Fam174c
Scfd1		Ifitm1	Nr2f2	Sorbs2		Eif5	Pemt	Golt1a	Huwe1		Fam207a
Scn5a		Ifna7	Nr3c2	Sp1		Elac1	Pglyrp2	Gpam	Hyou1		Fam76b
Sdccag1		Ifngr1	Nrp1	Spata1		Elac2	Pigr	Gpc4	Iars		Farp2
Secisbp2		Igsf11	Nudt16	Spryd3		Elavl1	Pipox	Gpd1	Ibtk		Fbrsl1
Senp1		Imp4	Oaf	Srrm2		Elp3	Pla1a	Gpd1l	Ica1		Fbxl3
Sfrs17b		Ing5	Ocln	Styx		Engase	Plekhb1	Gphn	Ick		Fbxo30
Sfrs2		Inip	Odad3	Tacc2		Ensa	Pls3	Gpi1	Ier5		Fbxo31
Slc10a7		Irak1	Ogt	Taf15		Eogt	Pm20d1	Gpr125	Ift20		Fbxo34
Slc16a5		Itgb3bp	ORF28	Taf4b		Epb4.1	Pon1	Gprc5c	Igsf5		Fbxo6
Slc1a4		Itpa	Oxld1	Tango2		Epc2	Ppap2b	Gprin3	Ik		Fbxw2
Slc20a1		Junb	Palld	Tatdn1		Epm2aip1	Ppara	Gpsn2	Ikbkg		Fbxw9
Slc25a3		Kars	Pank1	Tbc1d8		Eprs	Ppp1r3c	Gpt1	Il12rb1		Fdps
Slc25a36		Kctd12	Paqr7	Thoc2		Ern1	Prll2b	Gpx1	Il17ra		Fgb
Slc35e1		Kdhc4	Parp14	Thop1		Etf1	Prlr	Grtp1	Ipo4		Firre
Slc41a3		Kif21a	Pbef1	Timm9		Etl4	Proc	Gse1	Isg20l1		Fiz1
Slc9a8		Klf3	Pbld	Tiparp		Exosc10	Prodh2	Gusb	Itpkc		Flt3l
Slco4a1		Klf4	Pcbp4	Tmem186		Exosc4	Proz	Gyk	Jmjd6		Fmo5
Smad5		Krcc1	Pcsk4	Tmem41b		Exosc6	Ptprd	Gypc	Jmy		Fnbp4
Smap1		Leprotl1	Pdgfc	Tmem50b		Fam104a	Pxmp2	H2-Aa	Josd3		Fnip1
Snhg16		Lgals8	Per3	Tmtc2		Fam135a	Pygl	H2-D1	Jtv1		Foxp2
Sntb2		Lgtn	Pgm2	Tnrc5		Fam169b	Qprt	H2-T23	Kctd14		Fpgt
Snx5		Lias	Pgm2l1	Tox		Fam216a	Rarres2	H2afv	Kctd15		Fzd7
Socs4		Lig3	Phka2	Tpp2		Fam76b	Rasgrp2	Habp2	Kctd3		Gabarapl1
Spcs1		Lims1	Phldb2	Tpr		Fam83f	Rbl2	Hagh	Kdelc1		Gabpb1
Spin4		Lin37	Pim1	Trim28		Farsb	Rdh16	Hmgcs2	Kdelr2		Gabpb2
Sppl2a		Lratd2	Pithd1	Trp53inp2		Fastkd3	Rdh9	Hnrpa2b1	Kdelr3		Gabrp
Spty2d1		Lrrc14	Plbd2	Ttc14		Fat1	Retsat	Hod	Klf3		Galnt2
Srrm4		Lrrc8d	Plcg1	Ttc19		Fbxo28	Rgn	Homer2	Klf6		Gatad2b
Srxn1		Lss	Plcxd2	Ttc41		Fbxo42	Rgs16	Hrasls3	Klhdc10		Gcc2
Ssr1		Lyrm1	Plekhg3	Ttll11		Fem1c	Rida	Hrbl	Klhdc2		Gcnt2
Ssr4		Lyrm2	Pllp	Twistnb		Fip1l1	Rnase4	Hs1bp3	Kpnb1		Gdf10
Stim1		Lzic	Pnldc1	Txndc4		Fkbp5	Rnaseh2c	Hs6st1	Krt18		Ginm1
Syncrip		Lztr1	Pola2	Ube2j2		Fntb	Rnf130	Hsd17b10	Krtcap2		Gipc1
Taf7		M6prbp1	Pomk	Ube3a		Foxj3	Ropn1l	Hsd17b7	Lars		Gle1l
Tank		Mad2l1	Ppap2b	Ubn1		Foxo3a	Rtn4	Hsdl2	Leng9		Gm129
Tasor2		Mad2l2	Ppargc1b	Ugcgl1		Frmd4b	Rxra	Hsp90aa1	Lilrb3		Gm1381
Tbc1d22b		Maea	Ppp1r3e	Uri1		Fubp1	Saa4	Ibrdc2	Lman1		Gm7072
Tbl2		Magoh	Ppp1r3g	Usp1		Fusip1	Sbk1	Ifi205	Lmo4		Gmps
Tceal8		Malat1	Prei4	Usp52		G6pc	Scara5	Ifitm2	LOC624784		Gne
Tfrc		Man1b1	Prkar1b	Vldlr		Gabpa	Scd1	Ifitm3	Lonp1		Golga3
Tgm2		Manbal	Prkcbp1	Vps37a		Garnl1	Scp2	Ifnar2	Lrif1		Golph3
Thumpd3		Maoa	Prpf38a	Wac		Gas5	Sds	Igfbp4	Lrrc24		Gpatch2
Tiparp		Map4k4	Prr36	Washc5		Gbf1	Selenbp1	Igh-6	Lrrfip2		Gpd2
Tlk2		Mapk6	Prss44	Wdr26		Gdf9	Selenbp2	Il13ra1	Ltv1		Grip2
Tloc1		Mapre1	Prss8	Wdr81		Glce	Sema4g	Il15	Luc7l		Gstm3
Tmem161a		Marco	Psmb10	Whsc1		Gle1l	Serpina11	Il15ra	Luc7l2		Gtf2ird1
Tmem248		Mars	Ptpn3	Wipi1		Gm6563	Serpina3m	Il17rc	Mafk		H2-D1
Tmem258		Mbd2	Ptprd	Wwtr1		Gm6685	Serpina6	Ildr2	Magt1		Hamp2
Tmem32		Mcm7	Pyhin1	Zbtb16		Gm6740	Serpind1	Inca1	Marchf3		Hccs
Tmem39a		Mcm8	Rab17	Zdhhc24		Gnl2	Serping1	Inf2	Matr3		Heatr6
Tnfaip6		Mcph1	Rab20	Zfp236		Gnpnat1	Slc10a1	Ipmk	Mcfd2		Hectd1
Tnrc6c		Mcrip1	Rab3d	Zfp313		Golga3	Slc13a3	Isoc1	Mcm7		Helb
Tpm1		Mdm4	Rad23a	Zfp608		Golga4	Slc16a2	Ivd	Mdn1		Hif1a
Tpm4		Meaf6	Rad50	Zfp617		Golgb1	Slc16a7	Iyd	Med20		Hip1r
Tram1		Mecr	Rad51l1	Zfp956		Gorasp1	Slc17a2	Kcnk5	Med7		Hist1h1e
Trex1		Med10	Rad54b	Zfr		Got1	Slc1a2	Kctd21	Mesdc2		Hist1h4i
Trim2		Med13	Ralgps2	Zmym5		Gpatch4	Slc22a1	Kdsr	Mettl4		Hist2h2be
Trim44		Med14	Ranbp3l	Zranb1		Gpr137b	Slc22a30	Kif1b	Mex3c		Hist3h2a
Trp53inp1		Med22	Raph1	Zzef1		Gpt2	Slc27a5	Kif1c	Mfsd12		Hltf
Ttc14		Med28	Rasgrp3			Gripap1	Slc2a2	Klf12	Mgat2		Hmbs
Ttpa1		Med9	Rasl11b			Grn	Slc38a4	Klhl24	Mia3		Hmg20b
Tuba1c		Mett10d	Rasl2-9			Grwd1	Slc3a1	Klk1b4	Mitf		Hmgb2l1
Tuba3a		Mettl21a	Rbed1			Gsk3b	Slc46a1	Kng1	Mizf		Hnf4a
Tuba8		Mettl22	Rbl2			Gt(ROSA)26Sor	Slc47a1	Krt19	Mki67ip		Hnrpdl
Txlna		Mettl9	Rbmxl2			Gtf2a1	Slc9a3r1	Lacc1	Mknk1		Hnrph1
Uap1		Mkrn1	Retreg3			Gtf2a2	Slco1b2	Lars2	Mmadhc		Hnrpr
Ube1l2		Mmachc	Rhpn2			Gtf2h5	Sord	Lasp1	Morf4l2		Hook3
Ube4a		Mobkl3	Ripor2			Gtf2ird1	Spp2	Lass6	Mospd1		Hoxc9
Ubfd1		Morf4l1	Rnf125			Gtpbp4	Stard4	Layn	Mphosph10		Hsf1
Ubn2		Mre11a	Rnf135			H1f0	Stat1	Ldha	Mpp7		Hspa5
Usp36		Mrp63	Ror1			H2-M3	Sucnr1	Leng4	Mrps12		Hspb8
Usp48		Mrpl1	Rora			H2afx	Sult2a8	Lgals3bp	Mrps18b		Hyal1
Usp9x		Mrpl24	Rtel1			H3f3b	Sycp3	Lgals9	Mtac2d1		Iba57
Utp23		Mrps10	Rusc2			Heatr1	Taok1	Lhx6	Mtap7		Ibrdc1
Utx		Mrps23	Sc4mol			Heatr3	Tapbp	Lifr	Mthfd2		Ikzf5
Vasn		Mrps6	Sccpdh			Heatr5a	Tbx3	Lonp2	Mthfr		Il1rap
Vldlr		Msl2l1	Scnn1a			Helb	Tcea3	Lphn2	Mtmr14		Inava
Wnt5a		Mtap	Selenoo			Higd1a	Tcim	Lrp5	Mtrr		Ing5
Xiap		Mthfsd	Serhl			Hisppd1	Tecr	Lrrc3	Mvd		Ino80d
Yipf2		Mtln	Serinc2			Hist1h3a	Tedc2	Lsm6	Mybbp1a		Inoc1
Yipf5		Mtmr2	Serpinb9			Hist1h3f	Thrsp	Lsr	Mydgf		Inpp5b
Yipf6		Mtmr3	Serpinb9b			Hist3h2a	Timd2	Lypla3	Myst4		Ints13
Yod1		Mus81	Sfxn2			Hltf	Tjp3	Lyrm5	Napb		Ints8
Ywhag		Mydgf	Sfxn5			Hmbs	Tm6sf2	Mafg	Nars		Irf6
Zbtb10		Ndfip2	Sgtb			Hmox2	Tmem166	Man2a1	Nbas		Isg20l2
ZBTB45		Ndrg1	Sh3bp2			Hnrpa1	Tmem176a	Mapre2	Ncdn		Itgal
Zc3h15		Nfu1	Shf			Hnrpa3	Tmem53	Mcee	Ncl		Itgb5
Zcchc3		Nhp2l1	Shmt2			Hnrpab	Tmem98	Megf9	Nek1		Jag1
Zfp119		Nif3l1	Sidt2			Hnrpdl	Tmie	Mid1ip1	Nicn1		Jarid1a
Zfp213		Npal1	Sipa1l2			Hnrph3	Tmprss6	Miga2	Nip7		Jmjd1b
Zfp37		Npdc1	Sirt3			Hook1	Tpi1	Mkx	Nmral1		Jmjd1c
Zfp800		Npm1	Sirt4			Hps1	Ttc36	Mlycd	Noc3l		Jmjd2b
Zfx		Nrd1	Slc12a7			Hrb	Ttc39c	Mmab	Nol12		Josd3
Zkscan1		Nrip2	Slc14a2			Hs3st3b1	Ugt2a3	Mmp19	Nol5a		Kansl1l
Znrd1		Nsun3	Slc24a6			Hspa4	Ugt2b1	Mn1	Nola2		Kansl3
Zxda		Nt5c3	Slc25a42			Hspa9	Ugt2b36	Mocos	Nolc1		Kbtbd2
		Nudt5	Slc2a9			Htatip	Ugt2b5	Mrap	Nomo1		Kbtbd7
		Nup43	Slc36a1			Htatip2	Ugt3a2	Mrpl18	Nop16		Kcnk10
		Nup50	Slc40a1			Htf9c	Uroc1	Mrpl34	Npc1		Kctd14
		Nvl	Slc44a3			Huwe1	Usp2	Mrpl49	Ntmt1		Kctd5
		Odc1	Slc6a6			Ide	Vnn3	Mrps25	Nudcd1		Kctd7
		Odr4	Slco3a1			Ikbkap	Wfdc2	Mrps36	Nus1		Klf11
		Os9	Snrnp25			Ikbkg	Wfdc21	Mtch1	Obfc2a		Klf16
		Osgin1	Snx20			Ilf2	Zfand4	Mtfp1	Odc1		Klf9
		Osmr	Socs3			Inafm1		Mthfd1	Ofd1		Klhl2
		Ost4	Sorl1			Ing1		Mtss1	Orc2l		Kpna4
		Otud1	Spata13			Ing5		Mttp	Orm3		Kras
		Otud6b	Spc24			Inip		Mtus1	Osbp		Krtap3-1
		Oxnad1	Spnb3			Inoc1		Mvk	Osbpl2		Kxd1
		P4hb	Spsb4			Insc		Myo1b	Ostc		Lamb1-1
		Pa2g4	Ssh1			Ints12		Naa60	Pabpc4		Lamc1
		Pafah1b1	St3gal3			Ints5		Nadk	Pard6a		Larp2
		Pafah1b2	Stat3			Ints6		Nagk	Pbx3		Lats1
		Parl	Sult5a1			Ippk		Nags	Pcmt1		Layn
		Paxx	Susd1			Irak1bp1		Nampt	Pdcl		Lcmt2
		Pde4b	Svep1			Irf2bp2		Nanp	Pde4b		Leng1
		Pde5a	Sytl4			Itfg2		Narf	Pdia3		Letm2
		Pdia5	T2bp			Itgb5		Nat8f4	Pdpn		Lin7b
		Pdlim1	Tbc1d32			Ivns1abp		Ndrg3	Pdrg1		Lman2
		Pex11c	Tcf19			Jagn1		Ndufs2	Pdzd11		LOC100042745
		Pfdn4	Tert			Jarid1a		Ndufs4	Pelo		LOC331000
		Pgd	Th1l			Jhdm1d		Neb	Pes1		LOC624168
		Phf10	Thra			Jmjd3		Nfia	Pgm3		Lonrf1
		Pi4k2b	Tiam1			Jmjd5		Nfkbia	Phf5a		Lrch4
		Pik3cb	Tlr12			Jmjd6		Nfkbie	Pi4k2a		Lrig1
		Pno1	Tlr5			Jmy		Nme3	Pigm		Lsm14b
		Pnpla7	Tm4sf1			Josd3		Npr2	Pin1		Luc7l3
		Polr1has	Tmem131			Jund1		Nqo1	Pja2		Luzp1
		Polr2g	Tmem131l			Kansl2		Nr1h4	Pkhd1		Lyst
		Polr2h	Tmem140			Kctd13		Nr2f6	Pla2g12a		Lztfl1
		Polr2k	Tmem177			Kctd5		Nrn1	Plekha1		Mad2l1bp
		Pomgnt1	Tmem184b			Kctd9		Nuak2	Plscr2		Mafg
		Ppcdc	Tmem238			Kdm7a		Nudt19	Pnrc2		Map2k1ip1
		Ppfibp1	Tmem41a			Khsrp		Nxt2	Pogk		Map3k2
		Ppib	Tmtc4			Kif5b		Ogfrl1	Pold2		Mark3
		Ppig	Tnf			Klf10		Onecut2	Pold4		Mat2a
		Ppox	Tnfrsf19			Klf9		Oprs1	Polr1e		Max
		Ppp1cb	Tnfsf10			Klhl7		P2ry1	Polr2i		Mbd1
		Ppp1r11	Tpcn1			Kpna4		Pafah2	Polr3d		Mcart1
		Ppp1r14b	Tprkb			Kras		Pank3	Polr3k		Mcl1
		Ppp2r5c	Trfr2			Krr1		Parva	Ppib		Mctp2
		Ppp3cc	Tro			Kti12		Pbef1	Ppp2r3c		Meaf6
		Pradc1	Tshz1			Lad1		Pbx2	Ppp4r1l		Mecp2
		Prdm2	Ttc13			Larp2		Pcbd1	Pprc1		Med25
		Prdx4	Ttc7			Larp4		Pcca	Pqlc1		Med6
		Prepl	Ttll1			Lcorl		Pcmtd1	Prdm15		Mef2a
		Prkcsh	Ugt2b35			Leap2		Pcmtd2	Preb		Mettl14
		Prkx	Usf2			Lemd2		Pcp2	Prkab2		Mettl6
		Prnp	Wee1			Lgals7		Pcyox1	Prkrip1		Mfsd2
		Prorsd1	Wnt3a			Lgals8		Pdcd4	Prmt1		Mfsd6
		Prps1	Zbed5			Limk2		Pde3b	Prmt3		Mia1
		Psen1	Zcchc24			Lin52		Pde7b	Prmt7		Mier1
		Psmd11	Zfp467			Lins2		Pde8a	Pspc1		Mipol1
		Psmd8	Zfp871			Llph		Pdgfrl	Psph		Mitf
		Psme3	Zfyve26			LOC100041982		Pdk1	Ptrh2		Mkks
		Ptk2				LOC545600		Pdp2	Pum3		Mlec
		Ptpn12				LOC631302		Pdzk1ip1	Pus3		Mll3
		Ptpn23				LOC666185		Pecr	Pus7		Mlx
		Ptprg				LOC67527		Pex19	Pxmp3		Mmp14
		Pyroxd2				Lor		Pfkm	Pyroxd1		Mobkl1b
		Qpctl				Lrig2		Pfn2	Qars		Mobkl3
		R3hcc1				Lrrc28		Pgm2	Qtrt1		Mocs1
		Rab10				Lrrc39		Pgpep1	Rab33b		Mphosph8
		Rab18				Lrrc41		Pigyl	Rab3gap2		Mpzl2
		Rab2				Lrrc47		Pisd-ps3	Rab6		Mrgbp
		Rab8b				Lrrc8a		Pitpnc1	Rapgef2		Mrp63
		Rabif				Lrrfip1		Pja1	Rars		Mrpl51
		Rabl3				Lrrfip2		Pklr	Rassf1		Mrps14
		Rai12				Lsg1		Plcxd2	Rbm10		Msi2
		Ralb				Lsm14a		Plekha7	Rbm13		Mtac2d1
		Ranbp1				Luc7l		Plg	Rbm18		Mterfd1
		Rap2c				Luc7l2		Polg2	Rbm39		Mtrf1l
		Rbm19				Lyar		Polr3g	Rbm48		Mtss1
		Rbm35a				Lysmd1		Pomk	Rbpms		Mxd4
		Rbm39				Lysmd2		Postn	Rdbp		Mynn
		Rbm8a				Maf1		Ppfibp2	Rg9mtd2		Mypn
		Rccd1				Magohb		Ppif	Rhbdd1		Myst2
		Reep5				Map3k3		Ppm1l	Riok1		N4bp3
		Rexo2				Mapre3		Ppm1m	Rnf11		Naa25
		Rfk				Marchf5		Ppp1r15b	Rnf185		Nagk
		Rg9mtd2				Mare		Ppp1r1b	Rnpc3		Nap1l1
		Rhoc				Marveld3		Prdx2	Rnps1		Napb
		Rhot1				Mast2		Prkaca	Rock2		Narg1
		Ric8				Mat2b		Prkra	Rora		Nat12
		Rin1				Mbnl2		Prodh	Rpa2		Ncapd2
		Riok3				Mcm7		Prosapip1	Rpl13a		Ncbp3
		Rnf11				Mcrs1		Proser2	Rpl41		Nck1
		Rnf138				Mdfic		Prps2	Rpn1		Ncl
		Rnf181				Mdm2		Prss29	Rras2		Ndg2
		Rnft1				Med13l		Psap	Rrbp1		Nedd4
		Rp2h				Med17		Psmb8	Rsad1		Nedd9
		Rpl12				Med20		Psme1	Rsbn1		Nek1
		Rpl13a				Med27		Ptch1	Rusc1		Nek8
		Rpl17				Med31		Pthr1	Rutbc2		Nfe2l2
		Rpl23				Mef2d		Ptp4a1	Rwdd4a		Nfkb1
		Rpl35				Mettl2		Ptpla	S100a10		Nfx1
		Rpl37				Mettl3		Ptplad1	Sars		Nif3l1
		Rpl7l1				Mfap1a		Ptpre	Scfd1		Nipa2
		Rpn2				Mfsd6		Ptprj	Scfd2		Nipbl
		Rps19bp1				Mga		Pura	Sdad1		Nlrp12
		Rps24				Mia3		Pvrl3	Sec11a		Nmb
		Rps27				Mical2		Pxmp4	Sec22b		Nol11
		Rps5				Mindy1		Rab3ip	Sec24d		Notch1
		Rps6				Mipol1		Rab43	Sec61a1		Nr1d2
		Rps6ka3				Mis12		Rad23a	Seh1l		Nr1i2
		Rrbp1				Mknk2		Rapgef4	Selk		Nr2c1
		Rrn3				Mll3		Rasgrp2	Senp2		Nr3c1
		Rsad1				Mmp28		Rassf5	Serp1		Nr5a2
		Ruvbl1				Mnt		Rbm20	Sesn2		Nrde2
		S100a8				Moap1		Rdh11	Setx		Nrf1
		Sar1a				Mocs2		Reep6	Shb		Nrtn
		Satb2				Mocs3		Retreg2	Shc1		Nsun5
		Sbf1				Morc2a		Rgs12	Siah2		Nsun6
		Scamp2				Mphosph8		Rgs3	Skil		Nt5c2
		Scamp4				Mpzl3		Rmdn2	Slc11a2		Nt5dc3
		Scye1				Mrm1		Rnaseh2c	Slc17a9		Nub1
		Sdcbp				Mrpl50		Rnf169	Slc25a28		Nucb1
		Sec11c				Mrps23		Rnf43	Slc25a33		Nup133
		Sec13				Mrps26		Ropn1l	Slc2a1		Nup153
		Sec61b				Mt1		Rorc	Slc30a5		Nup50
		Sec61g				Mtap4		Rprd1a	Slc30a7		Nup54
		Sec63				Mtap7		S100a1	Slc35c1		Nusap1
		Selp				Mtbp		S100a13	Slc35e1		Osbpl8
		Senp2				Mtf1		S3-12	Slc38a10		OTTMUSG00000007191
		Serf1				Mtm1		Samd9l	Slc39a7		Otud7b
		Serinc1				Mxd1		Sc5d	Slc3a2		Pafah1b1
		Serpina3g				Myef2		Scarb1	Slc41a3		Pak1ip1
		Serpinb6a				Myst1		Scarb2	Smim14		Palmd
		Sertad1				Naa25		Sdc1	Smyd5		Papola
		Sfrs3				Napa		Sdhaf4	Snhg17		Pard3b
		Sft2d2				Napb		Sdhd	Snord22		Parp1
		Sh2d6				Nat10		Sdpr	Snupn		Paxip1
		Shfl				Ncbp1		Sephs2	Soat2		Pcaf
		Slain2				Nck1		Septin9	Sorbs2		Pcf11
		Slc10a3				Ncl		Sepx1	Spata5		Pcgf1
		Slc12a4				Ndel1		Serpinf1	Spcs2		Pdkcc
		Slc22a4				Ndor1		Sertad3	Spcs3		Pdlim7
		Slc24a3				Nedd4l		Sesn1	Sqstm1		Pdzd8
		Slc25a30				Nek3		Sesn3	Srp14		Pex3
		Slc2a1				Nfkbib		Sh3bgrl	Srp19		Pfkfb2
		Slc30a4				Nfkbil1		Sh3bp5	Srp54a		Pgp
		Slc33a1				Nfya		Shmt1	Srp54b		Phf17
		Slc35c2				Ngrn		Siae	Srp68		Phf20l1
		Slc38a10				Nhlrc3		Skp2	Srp72		Phyhd1
		Slc39a11				Nhp2l1		Slc13a2	Srp9		Pi4k2b
		Slc4a11				Nkrf		Slc18b1	Srpr		Pik3ap1
		Slc5a3				Nle1		Slc1a2	Srprb		Pik3c2a
		Slc6a13				Nmd3		Slc22a23	Srrm4		Pik3r1
		Slc7a5				Nmral1		Slc22a5	Srxn1		Pim3
		Smad2				Nob1		Slc25a1	Ssr1		Pinx1
		Snap23				Noc2l		Slc35d2	Ssr2		Pitpnc1
		Snd1				Noc3l		Slc35e2	Ssr3		Plekhc1
		Snhg10				Noc4l		Slc40a1	Stag1		Plekhf1
		Snrnp35				Nol1		Slc44a1	Stard3nl		Plin5
		Snrpc				Nol10		Slc46a1	Stbd1		Plscr1
		Snrpd1				Nol11		Slc6a6	Stch		Pml
		Snrpg				Nol14		Slc7a2	Stk19		Poc5
		Snx26				Nol9		Slc9a3r2	Stt3a		Pogk
		Snx5				Nolc1		Slmap	Stt3b		Pogz
		Snx6				Npat		Smarca2	Stx18		Poldip3
		Sorbs2				Nploc4		Smarcc2	Supt5h		Polr3a
		Spcs1				Nr2c1		Smarcd2	Surf2		Polr3f
		Spg21				Nrip1		Smim22	Surf4		Polr3k
		Sphk2				Nt5m		Snrk	Surf6		Ppat
		Sptlc2				Nucks1		Snrpd3	Suv420h1		Ppfia1
		Srp14				Nudcd2		Snx14	Swsap1		Ppm1a
		Srp9				Nufip1		Sox5	Sys1		Ppm1d
		Ssb				Nup153		Spata6l	Taf4b		Ppp1r10
		Ssbp1				Nup160		Specc1	Tasp1		Ppp1r13l
		Ssr1				Nup88		Spns2	Tbc1d15		Ppp2r2a
		Ssr4				Nup98		Spr	Tbc1d8		Ppp2r5e
		Sssca1				Nupl2		Sptssa	Tbl2		Praf2
		St7				Nus1		Sqrdl	Tbpl1		Prelid1
		Stag1				Nxt1		Srebf2	Tbrg1		Prkab1
		Stam2				Ocstamp		Srl	Tcea1		Prkcz
		Stap1				Orc2l		Srpk2	Tcta		Prox1
		Stau2				Orc5l		St3gal4	Tdg		Prpf31
		Stk39				Ormdl3		St6gal1	Tex30		Prpf38b
		Stoml1				Oser1		St6galnac6	Tfb1m		Prpf4b
		Stoml2				Osgin2		St8sia3	Tfg		Prps1l3
		Strn3				Otub2		Stat1	Tfpt		Prrg1
		Sugt1				Otud7b		Stat3	Tgif1		Psmc2
		Surf2				Pacsin2		Stim2	Timm21		Psmc4
		Suv420h1				Pak4		Stk38l	Tma16		Psmd11
		Sybl1				Papd1		Stom	Tmed2		Psmd4
		Synpo				Parp1		Stx2	Tmed5		Pstpip2
		Sys1				Parp2		Svil	Tmem107		Ptar1
		Syt12				Pawr		Svip	Tmem11		Ptk2
		Tardbp				Paxbp1		Syde2	Tmem125		Ptms
		Tatdn1				Pcbp3		Syne1	Tmem165		Ptplb
		Tbc1d7				Pcdh1		Synj2	Tmem167		Ptpn13
		Tbce				Pcgf5		Taldo1	Tmem167b		Ptpn2
		Tbl3				Pcid2		Tapbp	Tmem170		Pyroxd2
		Tcf12				Pck2		Tbc1d2b	Tmem209		Qrsl1
		Tgfbi				Pctk1		Tbcel	Tmem214		Qtrtd1
		Tgm2				Pde12		Tcf7	Tmem248		R74740
		Thex1				Pde4dip		Tcf7l2	Tmem263		Rab1
		Thnsl1				Pdgfa		Tcim	Tmem34		Rab10os
		Thnsl2				Pdhb		Tcirg1	Tmem41b		Rab2b
		Thoc6				Pdzd8		Tcn2	Tmem66		Rad52
		Thyn1				Peo1		Ten1	Tnfaip1		Ranbp10
		Tmed2				Pes1		Tent5c	Tnrc15		Rbm22
		Tmed7				Pex12		Tfdp2	Trabd		Rbm26
		Tmem126a				Pfkfb2		Tgfbr2	Tram1		Rbm34
		Tmem167				Pgam5		Tgm2	Trim27		Rbm7
		Tmem181				Pggt1b		Them2	Trim68		Rbpj
		Tmem199				Phc2		Timm8a1	Tsc22d2		Rcor1
		Tmem230				Phf17		Tkt	Tsen2		Recql
		Tmem234				Phf20l1		Tm2d3	Ttc19		Rel
		Tmem43				Phf3		Tm4sf1	Ttc27		Relch
		Tmem49				Phf8		Tm7sf2	Tubb2c		Repin1
		Tmem69				Phgdh		Tm7sf3	Tubb5		Resf1
		Tmem97				Phospho2		Tmem135	Txlna		Rest
		Tnfsf13os				Phrf1		Tmem164	Txndc11		Rev3l
		Tnfsf5ip1				Pi4k2a		Tmem176a	Txndc5		Rfxdc2
		Tomm20				Pick1		Tmem189	Uap1		Rhbdd3
		Tomm40l				Pithd1		Tmem191c	Ubald2		Rhobtb1
		Top1mt				Pkp2		Tmem256	Ube2j1		Rilpl1
		Tpd52				Plaa		Tmem30a	Ubfd1		Ring1
		Tram1				Plekhh3		Tmem33	Ubiad1		Riok1
		Trappc2				Plp1		Tmem37	Ubxd2		Riok2
		Trappc4				Plrg1		Tmie	Ufl1		Ripk4
		Trappc6a				Pms2		Tnfaip2	Ufm1		Rlf
		Triap1				Pnn		Tnfaip3	Ugcgl1		Rmnd5a
		Trmt1				Poc5		Tnfaip8l1	Unc13b		Rnf103
		Trmt112				Pofut2		Tnnc1	Usp1		Rnf111
		Tsacc				Polb		Tpm2	Usp36		Rnf113a1
		Tssc1				Pole4		Traf5	Usp39		Rnf12
		Ttc1				Polr3b		Trak1	Usp9x		Rnf146
		Ttc39a				Polr3e		Tram2	Utp20		Rnf168
		Ttc9c				Ppfia1		Trappc1	Utx		Rnf2
		Tubgcp2				Pphln1		Trfr2	Vars		Rnf20
		Tuft1				Ppid		Trim21	Vdp		Rnf6
		Txn2				Ppil4		Trim25	Vps37a		RP23-244H7.9
		Txndc9				Ppm1a		Trim80	Vps37c		Rp2h
		Txnl1				Ppm1g		Trmt2b	Wars		rp9
		Tyk2				Ppp1r3b		Trp53inp2	Wdr32		Rpain
		Tyw1				Ppp2r3a		Ttc13	Wdr4		Rpap1
		U2af1l4				Ppp2r3c		Ttc30b	Wdr43		Rpl30
		Ube2d2				Ppp4r1l		Txn1	Wdr74		Rpl35
		Ube2f				Ppp4r2		Uevld	Wdr75		Rpl9
		Ube2m				Pqbp1		Ugcg	Wdr77		Rpo1-4
		Ube2v2				Pramel12		Ugt1a6a	Whsc1		Rpp40
		Ubl4				Prdm2		Unc119	Wnt5a		Rps17
		Ubxn1				Prdm4		Unc84b	Xpot		Rps4y2
		Uchl3				Prkd2		Usf2	Yap1		Rps6kc1
		Ufd1l				Prmt3		Usp14	Yipf5		Rreb1
		Unc5b				Prmt5		Usp18	Yipf6		Rrm2b
		Uprt				Prorp		Usp46	Ypel5		Rrnad1
		Urm1				Prpf3		Vat1	Zbtb8a		Rrp1b
		Usp3				Prpf38a		Vcl	Zc3h15		Rsbn1
		Utp23				Prpf38b		Vsig4	Zcchc7		Rspry1
		Vamp2				Prpf4b		Wbp1l	Zfas1		Rsrc2
		Vbp1				Prps1l3		Wdfy3	Zfp142		Rtn4rl1
		Vcam1				Prrc1		Wdr21	Zfp295		Rtp3
		Vkorc1l1				Prune		Xrcc6bp1	Zfp51		Rybp
		Wars2				Pscd1		Yaf2	Zfp566		Sacs
		Washc4				Pscd2		Ypel2	Zfp790		Sae2
		Wdr40a				Psme3		Yy1	Zfp869		Samd8
		Wdr41				Psme3ip1		Zadh2	Zfp948		Scpep1
		Wdr90				Psmf1		Zap70	Zfpl1		Scyl2
		Wdyhv1				Ptbp1		Zbtb12	Zmynd19		Sdc2
		Wipi2				Ptpn2		Zc3h12d	Zswim1		Sdsl
		Xpr1				Pus7l		Zfp217			Sec23ip
		Yme1l1				Pwp1		Zfp36l1			Sec24b
		Ywhag				Pwp2		Zfp533			Senp5
		Zc3h15				Pwwp2a		Zfp707			Setd1b
		Zcchc9				Qars		Zfpm1			Setd2
		Zfand2a				Qsox2		Zmym5			Sf3b4
		Zfand5				Qtrtd1		Zwint			Sfmbt1
		Zfp259				Rab1					Sfrs12
		Zfp414				Rab11fip3					Sfrs15
		Zfp52				Rab23					Sfrs2ip
		Zfp53				Rab2b					Sfrs8
		Zfp593				Rab38					Sh3tc2
		Zfp810				Rab5a					Sharpin
		Zfp938				Rab6					Shroom3
		Zfp945				Rabgef1					Simc1
		Zfp954				Rabggtb					Sip1
		Zfyve21				Rabl3					Sipa1l1
		Zswim7				Rabl6					Sirt1
		Zyx				Rad1					Skil
						Rad17					Slc11a2
						Rae1					Slc16a10
						Rai1					Slc18a2
						Rai14					Slc25a17
						Ralb					Slc25a19
						Ranbp2					Slc25a32
						Ranbp5					Slc25a51
						Rangap1					Slc2a8
						Rarres1					Slc30a1
						Rb1cc1					Slc38a9
						Rbbp8					Slc5a5
						Rbm16					Slc6a8
						Rbm17					Slk
						Rbm39					Slu7
						Rbm42					Smad2
						Rbpms					Smad7
						Rcc2					Smap1
						Rchy1					Smarca5
						Rcor1					Smek2
						Rdh13					Smim10l1
						Refbp2					Smim15
						Rela					Smndc1
						Reps1					Smoc1
						Rexo5					Smoc2
						Rfesd					Smr2
						Rfwd3					Smtn
						Rfxap					Snai2
						Rg9mtd1					Snapc3
						Rhob					Snrnp48
						Rhoq					Snrp70
						Rhot1					Snupn
						Rhou					Snx10
						Ric8b					Socs4
						Rif1					Socs7
						Riok1					Sox6
						Riox1					Sox9
						Rnaseh1					Sp3
						Rnf113a2					Spg3a
						Rnf12					Spindoc
						Rnf126					Spring1
						Rnf146					Ssbp1
						Rnf2					St3gal5
						Rnf20					Stag1
						Rnf214					Stam
						Rnf26					Stam2
						Rnf4					Stard13
						Rnf6					Stard5
						Rnmt					Steap1
						Rnmtl1					Stx4a
						Rnpc3					Stx5a
						Rnps1					Sugt1
						Rora					Suhw2
						RP23-143A14.5					Supt7l
						Rpl41					Suz12
						Rpl7l1					Synpo2l
						Rpo1-1					Tacc2
						Rpo1-2					Tada1l
						Rpp14					Taf7
						Rps25					Taf8
						Rps3					Tardbp
						Rrp15					Tars2
						Rrp8					Tbc1d10a
						Rrp9					Tbk1
						Rrs1					Tbl2
						Rsbn1					Tbx3
						Rsl1d1					Tceb1
						Rusc1					Tcerg1
						Ruvbl2					Tecpr1
						Rxrb					Tedc1
						Samd4					Tepsin
						Sap130					Tfpt
						Sap30bp					Tfrc
						Sar1a					Thap1
						Sarnp					Thnsl1
						Sbds					Thyn1
						Sclt1					Tigar
						Scnm1					Tigd5
						Scrn3					Timm9
						Scyl1					Timp3
						Scyl1bp1					Tlcd1
						Scyl3					Tmc7
						Sdccag1					Tmem116
						Sde2					Tmem128
						Sec11c					Tmem142a
						Sec16a					Tmem161a
						Sec23a					Tmem161b
						Sec31a					Tmem189
						Sec63					Tmem241
						Secisbp2					Tmem41b
						Senp3					Tmod4
						Senp5					Tnks
						Senp6					Tnpo2
						Serf2					Tns1
						Serpine3					Tob2
						Sesn2					Tpd52l2
						Setx					Tpst2
						Sf1					Traf4
						Sf3a3					Trak2
						Sf3b3					Trappc6b
						Sf4					Trim14
						Sfmbt1					Trim25
						Sfrs1					Trio
						Sfrs10					Trip11
						Sfrs11					Trmo
						Sfrs2ip					Trnt1
						Sfrs6					Trp53bp1
						Sfrs7					Tsc22d2
						Sgk2					Tsga10
						Sgol2					Tspyl1
						Sh2b2					Ttc1
						Sh3pxd2a					Ttc9c
						Shc1					Ttrap
						Shtn1					Tuba3b
						Siah1a					Txndc10
						Siah1b					Txndc9
						Sike1					Txnip
						Silg111					Txnrd3
						Sipa1l1					Ubald2
						Slain2					Ube1c
						Slc10a6					Ube2i
						Slc1a4					Ube3a
						Slc25a22					Ubfd1
						Slc25a32					Ubox5
						Slc25a38					Ubqln2
						Slc25a44					Ubqln4
						Slc26a11					Ubtf
						Slc26a2					Ubxd7
						Slc30a1					Uhmk1
						Slc35a2					Unc119b
						Slc35a4					Unkl
						Slc38a2					Upf2
						Slc39a14					Urgcp
						Slc39a3					Use1
						Slc4a1ap					Usp19
						Slmo2					Usp53
						Smarca5					Utp11l
						Smarcad1					Utp15
						Smcr7					Uvrag
						Smek2					Vcpip1
						Smg5					Vegfc
						Smim14					Vezf1
						Smn1					Vil2
						Smndc1					Vldlr
						Snap23					Wac
						Snapc4					Wasf2
						Snd1					Wbp1
						Snip1					Wbp7
						Snrpa					Wdfy1
						Sntb1					Wdr12
						Snupn					Wdr23
						Snx11					Wdr37
						Snx16					Wdr4
						Solh					Wdr59
						Sp1					Wdr75
						Sp2					Wdr92
						Sp5					Wipf3
						Spata2					Wipi1
						Spata5					Wrnip1
						Spg20					Wtap
						Spg3a					Wwc1
						Spring1					Xbp1
						Sqstm1					Xrcc2
						Srf					Xrn2
						Srfbp1					Yif1b
						Ss18					Ythdf3
						Ssb					Yy1
						Ssr4					Zbtb43
						Stag1					Zc3h10
						Stam					Zc3h12c
						Steap1					Zc3h13
						Stk17b					Zc3h8
						Stk40					Zcchc14
						Stra6l					Zdhhc24
						Stx6					Zfa
						Stxbp3a					Zfand5
						Suhw3					Zfp113
						Suhw4					Zfp120
						Supt20					Zfp13
						Supt6h					Zfp142
						Suv420h1					Zfp191
						Syncrip					Zfp207
						Tada2b					Zfp235
						Taf15					Zfp260
						Taf1a					Zfp276
						Taf1b					Zfp294
						Taf5					Zfp313
						Taf9					Zfp397
						Tapbpl					Zfp438
						Tarbp2					Zfp46
						Tardbp					Zfp498
						Tars					Zfp592
						Tat					Zfp612
						Tbc1d12					Zfp628
						Tbc1d15					Zfp639
						Tbc1d2					Zfp64
						Tbc1d25					Zfp644
						Tbccd1					Zfp654
						Tbp					Zfp655
						Tbrg4					Zfp664
						Tceanc2					Zfp708
						Tceb3					Zfp715
						Tcerg1					Zfp740
						Tcf25					Zfp75
						Tcfcp2					Zfp758
						Tcfcp2l1					Zfp787
						Tchh					Zfp866
						Tcof1					Zfp869
						Tcta					Zfp87
						Tdrd3					Zfp930
						Tecpr2					Zfp935
						Tenc1					Zfp942
						Tex10					Zfp943
						Tfpt					Zfp97
						Thap1					Zfp994
						Thoc1					Zfr2
						Thoc4					Zfyve27
						Thumpd1					Zgpat
						Thumpd3					Zh2c2
						Tial1					Zkscan1
						Tiam2					Zkscan6
						Ticam1					Zmynd11
						Timm10					Zscan21
						Tiparp					Zw10
						Tle1					Zxdc
						Tlk2					Zyg11b
						Tln1					Zzz3
						Tmed5
						Tmem103
						Tmem106b
						Tmem115
						Tmem129
						Tmem17
						Tmem185b
						Tmem24
						Tmem4
						Tmem41b
						Tmem65
						Tmem68
						Tmem69
						Tmpo
						Tnpo2
						Toe1
						Tomm40
						Tox
						Tox4
						Tpp2
						Tpr
						Tra2a
						Traf2
						Traf3ip2
						Trim45
						Trim8
						Trip11
						Trmt5
						Trnt1
						Trp53
						Trp53rk
						Trub2
						Tsen15
						Tsku
						Tsr2
						Tsr3
						Ttc37
						Tut1
						Txndc4
						Txndc5
						Txnl1
						Txnl4b
						U2af1
						Ube2f
						Ube2j2
						Ube2s
						Ube3a
						Ubfd1
						Ubn2
						Ubr2
						Ubtf
						Ubxd2
						Ufd1l
						Uhrf2
						Urb1
						Urb2
						Usp16
						Usp33
						Usp42
						Usp6nl
						Usp9x
						Uspl1
						Utp11l
						Utp14a
						Utp18
						Vcp
						Vps37c
						Wac
						Wars2
						Wasl
						Wdr12
						Wdr3
						Wdr33
						Wdr36
						Wdr46
						Wdr47
						Wdr57
						Wdr67
						Wdr70
						Wdr73
						Wdr77
						Wdr92
						Whsc1
						Whsc1l1
						Whsc2
						Wipi1
						Wwtr1
						Xab1
						Xpo4
						Xpo5
						Yae1d1
						Yap1
						Yars
						Ypel5
						Ythdf1
						Ythdf2
						Ywhaz
						Zbtb10
						Zbtb11
						Zbtb16
						Zbtb32
						Zbtb41
						Zbtb7b
						Zc3h15
						Zcchc17
						Zfand2b
						Zfp1
						Zfp105
						Zfp110
						Zfp131
						Zfp146
						Zfp160
						Zfp180
						Zfp187
						Zfp213
						Zfp219
						Zfp238
						Zfp263
						Zfp27
						Zfp299
						Zfp322a
						Zfp383
						Zfp384
						Zfp386
						Zfp410
						Zfp446
						Zfp451
						Zfp513
						Zfp518
						Zfp518b
						Zfp568
						Zfp592
						Zfp593
						Zfp597
						Zfp608
						Zfp617
						Zfp622
						Zfp623
						Zfp653
						Zfp68
						Zfp719
						Zfp775
						Zfp777
						Zfp790
						Zfp800
						Zfp862-ps
						Zfp91
						Zfp939
						Zfp950
						Zfr
						Zfx
						Zfyve20
						Zh2c2
						Zmym1
						Zranb1
						Zrsr2
						Zscan12
						Zscan22
						Zxdb
						Zzz3
