## Supplementary material for "Interference with the HNF4-dependent gene regulatory network diminishes ER stress in hepatocytes": Table S3

### Sheet: KEGG Pathways
Table S3: KEGG pathways enriched among genes of the indicated clusters, FDR<0.05
Cluster 0
None FDR <0.05
Cluster 1
Category	Term	Count	%	PValue	Genes	List Total	Pop Hits	Pop Total	Fold Enrichment	Bonferroni	Benjamini	FDR
KEGG_PATHWAY	mmu04141:Protein processing in endoplasmic reticulum	24	0.0767902	7.72e-18	PDIA3, EDEM3, ERO1LB, HSPA5, WFS1, SEL1L, EIF2AK3, DERL1, RRBP1, UBE2G2, PDIA6, HSP90B1, PDIA4, ERO1L, SEC61A1, DDIT3, DNAJB11, STT3A, HYOU1, PREB, RNF185, SEC23B, ATF6, ATF4	101	168	7691	10.8784	1.18e-15	1.18e-15	1.17e-15
KEGG_PATHWAY	mmu00520:Amino sugar and nucleotide sugar metabolism	6	0.0191975	0.000407	GMPPB, GALE, PMM1, GMDS, GMPPA, NANS	101	49	7691	9.32431	0.0604218	0.0311557	0.0307485
Cluster 2
Category	Term	Count	%	PValue	Genes	List Total	Pop Hits	Pop Total	Fold Enrichment	Bonferroni	Benjamini	FDR
KEGG_PATHWAY	mmu04141:Protein processing in endoplasmic reticulum	20	0.021492	1.25756e-06	UFD1L, TRAM1, SEC13, SAR1A, SSR4, RPN2, PRKCSH, EDEM1, RRBP1, DNAJC1, OS9, DAD1, DNAJC5, SEC61G, CANX, SSR1, MAN1B1, SEC61B, P4HB, SEC63	244	168	7691	3.75244	0.000276625	0.000276663	0.000274148
KEGG_PATHWAY	mmu03060:Protein export	7	0.00752219	0.000241052	SPCS1, SEC61G, SEC61B, SRP14, SRP9, SEC63, SEC11C	244	29	7691	7.60839	0.0516559	0.0218274	0.0216289
KEGG_PATHWAY	mmu03013:RNA transport	16	0.0171936	0.000297646	EIF5B, SEC13, RBM8A, AAAS, SENP2, THOC6, EIF5, CLNS1A, NUP50, MAGOH, EIF4EBP1, EIF2S3X, NUP43, EIF4E2, EIF4E, EIF4B	244	170	7691	2.96663	0.0633933	0.0218274	0.0216289
KEGG_PATHWAY	mmu03010:Ribosome	14	0.0150444	0.000644319	RPS5, RPL12, RPL23, RPS6, RPL13A, MRPS10, MRPL24, MRPS6, MRPL1, RPS27, RPL35, RPL37, RPL17, RPS24	244	145	7691	3.04336	0.132202	0.0354375	0.0351154
Cluster 3
None FDR <0.05
Cluster 4
None FDR <0.05
Cluster 5
None FDR <0.05
Cluster 6
Category	Term	Count	%	PValue	Genes	List Total	Pop Hits	Pop Total	Fold Enrichment	Bonferroni	Benjamini	FDR
KEGG_PATHWAY	mmu03013:RNA transport	32	0.0229123	2.49e-13	EIF4A1, NXT1, EIF4A3, NMD3, NUP160, PNN, XPO5, TPR, NUP88, SMN1, RPP14, RAE1, RANBP2, EIF2B4, PRMT5, EIF2B3, NCBP1, ELAC2, ELAC1, THOC1, NUP153, TRNT1, EIF2S2, MAGOHB, RANGAP1, SNUPN, EIF5, RNPS1, NUP98, NUPL2, EIF3C, EIF4G3	298	170	7691	4.85811	5.42e-11	5.42e-11	5.3e-11
KEGG_PATHWAY	mmu03008:Ribosome biogenesis in eukaryotes	20	0.0143202	2.17e-10	WDR36, NXT1, WDR3, HEATR1, NAT10, NMD3, PWP2, GNL2, SPATA5, UTP18, GTPBP4, LSG1, CIRH1A, NOB1, TCOF1, NHP2L1, BMS1, SBDS, RIOK1, UTP14A	298	83	7691	6.21897	4.73e-08	2.36e-08	2.31e-08
KEGG_PATHWAY	mmu03040:Spliceosome	19	0.0136042	3.09e-06	SF3A3, TCERG1, RBM17, PRPF38B, PRPF38A, SF3B3, NCBP1, EIF4A3, THOC1, U2AF1, PLRG1, MAGOHB, CRNKL1, PQBP1, NHP2L1, PRPF3, TRA2A, SMNDC1, SNRPA	298	133	7691	3.68696	0.000674	0.000225	0.00022
KEGG_PATHWAY	mmu03022:Basal transcription factors	9	0.00644408	0.000237	GTF2A1, GTF2A2, CDK7, TAF15, TBP, TAF9, GTF2IRD1, TAF5, GTF2H5	298	44	7691	5.27906	0.0503441	0.0129123	0.0126162
KEGG_PATHWAY	mmu03015:mRNA surveillance pathway	13	0.00930812	0.0003	NXT1, NCBP1, RNMT, EIF4A3, PPP2R3A, MAGOHB, SMG5, WDR33, PNN, FIP1L1, PPP2R3C, ETF1, RNPS1	298	96	7691	3.49493	0.0634048	0.0130989	0.0127984
KEGG_PATHWAY	mmu05203:Viral carcinogenesis	21	0.0150362	0.000585	ATF2, GTF2A1, GTF2A2, CDKN1B, DDX3X, TBP, SRF, H2-M3, UBE3A, TRAF2, YWHAZ, SND1, RELA, POLB, CREB3, DNAJA3, TRP53, MDM2, KRAS, IKBKG, ATP6V0D1	298	231	7691	2.34625	0.119696	0.0190087	0.0185727
KEGG_PATHWAY	mmu05202:Transcriptional misregulation in cancer	17	0.0121722	0.00061	SS18, CDKN1B, TAF15, CCNT1, H3F3B, ZBTB16, PDGFA, RELA, CDK9, RXRB, HIST1H3A, SP1, TRP53, HIST1H3F, BMP2K, MDM2, WHSC1	298	165	7691	2.65908	0.124624	0.0190087	0.0185727
Cluster 7
Category	Term	Count	%	PValue	Genes	List Total	Pop Hits	Pop Total	Fold Enrichment	Bonferroni	Benjamini	FDR
KEGG_PATHWAY	mmu01100:Metabolic pathways	92	0.212319	5.19163e-22	ALAS1, ACAA2, UGT2B1, ACSM3, PANK1, RDH9, ACSM1, DPYS, QPRT, ACSM5, ABAT, PYGL, COMT, CYP2C38, CYP2C37, NSDHL, LIPC, HYKK, SCP2, KYNU, AOX3, DBT, UGT2A3, HMGCS2, CYP2C70, HADH, GLUL, GAMT, SDS, PCYT2, DGAT2, TPI1, HGD, ACSL1, CYP4A10, SORD, PIPOX, PRODH2, DCT, BDH1, RGN, UGT2B5, ALDOC, ALDH1A7, MGLL, SLC27A5, PDXK, ACSS2, MAOB, HAAO, AKR1D1, ACAA1B, ACAA1A, AGPAT2, CYP7A1, ACACB, ACAT1, GULO, HSD…	204	1269	7691	2.73325	1.03314e-19	1.03314e-19	8.87769e-20
KEGG_PATHWAY	mmu04610:Complement and coagulation cascades	20	0.0461563	4.48293e-14	CPB2, F10, SERPIND1, FGG, F11, C8A, KNG1, C2, C4B, F7, C6, PROC, F9, C1S1, SERPING1, F13B, MASP2, KLKB1, MBL1, CFB	204	76	7691	9.92131	8.92575e-12	4.46051e-12	3.8329e-12
KEGG_PATHWAY	mmu00830:Retinol metabolism	19	0.0438485	1.06302e-11	UGT2B36, RETSAT, UGT2B1, RDH9, CYP4A10, CYP3A25, CYP2C38, CYP2C37, ADH1, CYP2C68, CYP2C54, AOX3, CYP1A2, RDH16, UGT2B5, CYP2C50, UGT2A3, CYP2C70, ALDH1A7	204	89	7691	8.04852	2.11542e-09	7.05139e-10	6.05923e-10
KEGG_PATHWAY	mmu05204:Chemical carcinogenesis	19	0.0438485	1.92091e-11	GSTK1, UGT2B36, UGT2B1, MGST1, GSTT1, CYP3A25, CYP2C38, CYP2C37, HSD11B1, ADH1, CYP2C68, GSTA4, CYP2C54, GSTA3, CYP1A2, UGT2B5, CYP2C50, UGT2A3, CYP2C70	204	92	7691	7.78607	3.82261e-09	9.55653e-10	8.21189e-10
KEGG_PATHWAY	mmu03320:PPAR signaling pathway	17	0.0392329	1.8733e-10	ACSL1, CYP4A10, APOC3, APOA1, ACAA1B, ACAA1A, APOA5, CYP7A1, CYP8B1, FABP1, FADS2, RXRA, SCP2, SCD1, PPARA, PCK1, SLC27A5	204	80	7691	8.01146	3.72787e-08	7.45574e-09	6.40669e-09
KEGG_PATHWAY	mmu00982:Drug metabolism - cytochrome P450	15	0.0346172	1.17726e-09	GSTK1, MAOB, UGT2B36, UGT2B1, MGST1, FMO1, GSTT1, FMO5, ADH1, GSTA4, GSTA3, AOX3, CYP1A2, UGT2B5, UGT2A3	204	66	7691	8.5684	2.34275e-07	3.90458e-08	3.35519e-08
KEGG_PATHWAY	mmu00140:Steroid hormone biosynthesis	16	0.0369251	6.19162e-09	UGT2B36, UGT2B1, AKR1D1, CYP3A25, COMT, CYP7A1, CYP2C38, CYP2C37, HSD11B1, CYP2C68, CYP2C54, CYP1A2, UGT2B5, CYP2C50, UGT2A3, CYP2C70	204	87	7691	6.93351	1.23213e-06	1.76019e-07	1.51252e-07
KEGG_PATHWAY	mmu00980:Metabolism of xenobiotics by cytochrome P450	14	0.0323094	8.26706e-09	GSTK1, UGT2B36, UGT2B1, MGST1, GSTT1, HSD11B1, AKR7A5, ADH1, GSTA4, GSTA3, CYP1A2, UGT2B5, UGT2A3, CYP2F2	204	64	7691	8.24709	1.64514e-06	2.05643e-07	1.76708e-07
KEGG_PATHWAY	mmu01212:Fatty acid metabolism	12	0.0276938	6.24487e-08	FADS2, ACAA2, ELOVL5, ACSL1, ELOVL2, TECR, ACAA1B, SCD1, ACAA1A, HADH, FADS1, ACAT1	204	51	7691	8.87082	1.24272e-05	1.38081e-06	1.18653e-06
KEGG_PATHWAY	mmu00380:Tryptophan metabolism	10	0.0230782	2.9745e-06	MAOB, AADAT, KYNU, HAAO, CYP1A2, AFMID, AOX3, HADH, INMT, ACAT1	204	47	7691	8.02149	0.00059175	5.90477e-05	5.07395e-05
KEGG_PATHWAY	mmu01130:Biosynthesis of antibiotics	20	0.0461563	3.26394e-06	TPI1, SDS, ACSS2, ACAA2, AADAT, ACAA1B, ACAA1A, GCK, ACAT1, NSDHL, DBT, RGN, ACO1, HAO1, GALM, ALDOC, HMGCS2, HADH, PCK1, OTC	204	214	7691	3.52346	0.000649315	5.90477e-05	5.07395e-05
KEGG_PATHWAY	mmu00650:Butanoate metabolism	8	0.0184625	4.56267e-06	BDH1, ACSM3, ACSM1, ABAT, ACSM5, HMGCS2, HADH, ACAT1	204	27	7691	11.1707	0.00090756	6.98439e-05	6.00166e-05
KEGG_PATHWAY	mmu01040:Biosynthesis of unsaturated fatty acids	8	0.0184625	4.56267e-06	FADS2, ELOVL5, ELOVL2, TECR, ACAA1B, SCD1, ACAA1A, FADS1	204	27	7691	11.1707	0.00090756	6.98439e-05	6.00166e-05
KEGG_PATHWAY	mmu00910:Nitrogen metabolism	6	0.0138469	5.82587e-05	CAR3, GLUD1, CAR14, CAR8, GLUL, CAR5A	204	17	7691	13.3062	0.0115269	0.000828106	0.000711589
KEGG_PATHWAY	mmu00280:Valine, leucine and isoleucine degradation	9	0.0207703	8.60629e-05	ACAA2, DBT, AOX3, ABAT, ACAA1B, HMGCS2, ACAA1A, HADH, ACAT1	204	55	7691	6.16925	0.0169814	0.00114177	0.000981117
KEGG_PATHWAY	mmu00071:Fatty acid degradation	8	0.0184625	0.000269737	ADH1, ACAA2, ACSL1, CYP4A10, ACAA1B, ACAA1A, HADH, ACAT1	204	49	7691	6.15526	0.0522694	0.00335486	0.00288282
KEGG_PATHWAY	mmu00591:Linoleic acid metabolism	8	0.0184625	0.000306731	CYP2C37, CYP2C68, CYP2C54, CYP1A2, CYP2C50, CYP3A25, CYP2C70, CYP2C38	204	50	7691	6.03216	0.0592226	0.00359055	0.00308535
KEGG_PATHWAY	mmu04976:Bile secretion	9	0.0207703	0.000524177	ABCG5, RXRA, SLC10A1, AQP8, SLCO1B2, SLC22A1, KCNN2, CYP7A1, SLC27A5	204	71	7691	4.779	0.0990798	0.00579507	0.00497968
KEGG_PATHWAY	mmu00053:Ascorbate and aldarate metabolism	6	0.0138469	0.000612982	GULO, UGT2B36, UGT2B1, RGN, UGT2B5, UGT2A3	204	27	7691	8.378	0.11487	0.00642018	0.00551684
KEGG_PATHWAY	mmu00120:Primary bile acid biosynthesis	5	0.0115391	0.000668289	SCP2, AKR1D1, CYP7A1, CYP8B1, SLC27A5	204	16	7691	11.7816	0.124565	0.00664948	0.00571387
KEGG_PATHWAY	mmu04146:Peroxisome	9	0.0207703	0.00148393	GSTK1, SCP2, ACSL1, PXMP2, PIPOX, HAO1, ACAA1B, ACAA1A, PAOX	204	83	7691	4.08806	0.255856	0.014062	0.0120834
KEGG_PATHWAY	mmu00040:Pentose and glucuronate interconversions	6	0.0138469	0.0015849	UGT2B36, UGT2B1, SORD, UGT2B5, CRYL1, UGT2A3	204	33	7691	6.85472	0.270682	0.0143362	0.012319
KEGG_PATHWAY	mmu05150:Staphylococcus aureus infection	7	0.0161547	0.00189542	C4B, C1S1, FGG, MASP2, CFB, MBL1, C2	204	50	7691	5.27814	0.314459	0.0163995	0.0140921
KEGG_PATHWAY	mmu00983:Drug metabolism - other enzymes	7	0.0161547	0.00210179	CES2A, CES1C, UGT2B36, UGT2B1, DPYS, UGT2B5, UGT2A3	204	51	7691	5.17464	0.342096	0.0174273	0.0149752
KEGG_PATHWAY	mmu00350:Tyrosine metabolism	6	0.0138469	0.00338307	ADH1, HGD, MAOB, DCT, AOX3, COMT	204	39	7691	5.80015	0.490524	0.0265471	0.0228119
KEGG_PATHWAY	mmu01200:Carbon metabolism	10	0.0230782	0.00346847	GLUD1, TPI1, SDS, ACSS2, RGN, ACO1, HAO1, ALDOC, GCK, ACAT1	204	116	7691	3.25008	0.499138	0.0265471	0.0228119
KEGG_PATHWAY	mmu00260:Glycine, serine and threonine metabolism	6	0.0138469	0.00378497	GAMT, BHMT, ALAS1, SDS, MAOB, PIPOX	204	40	7691	5.65515	0.529819	0.0278966	0.0239715
KEGG_PATHWAY	mmu00062:Fatty acid elongation	5	0.0115391	0.00446553	ACAA2, ELOVL5, ELOVL2, TECR, HADH	204	26	7691	7.25019	0.589603	0.0317371	0.0272716
KEGG_PATHWAY	mmu00630:Glyoxylate and dicarboxylate metabolism	5	0.0115391	0.00667066	AFMID, ACO1, HAO1, GLUL, ACAT1	204	29	7691	6.50017	0.736027	0.0457745	0.0393339
KEGG_PATHWAY	mmu00010:Glycolysis / Gluconeogenesis	7	0.0161547	0.00765391	ADH1, TPI1, ACSS2, ALDOC, GALM, PCK1, GCK	204	66	7691	3.99859	0.783245	0.050771	0.0436273
KEGG_PATHWAY	mmu00590:Arachidonic acid metabolism	8	0.0184625	0.00892179	CYP2C37, CYP2C68, CYP2C54, CYP4A10, CYP2C50, CYP2C70, CYP4F14, CYP2C38	204	89	7691	3.38885	0.831935	0.0572721	0.0492138
Cluster 8
Category	Term	Count	%	PValue	Genes	List Total	Pop Hits	Pop Total	Fold Enrichment	Bonferroni	Benjamini	FDR
KEGG_PATHWAY	mmu01130:Biosynthesis of antibiotics	32	0.0381893	8.83469e-12	PRPS2, GCDH, MVK, ACY1, SHMT1, AK3, HSD17B7, HSD17B10, TM7SF2, GPI1, LDHA, ALDH2, PGM2, SC5D, HMGCS2, DLAT, PRODH, FDFT1, PKLR, NME3, TALDO1, SDHD, PAFAH2, CYP51, ALDH3A2, PCCA, CAT, TKT, PFKM, ALDH7A1, FBP1, PCYOX1	269	214	7691	4.2753	2.27936e-09	2.25664e-09	2.18667e-09
KEGG_PATHWAY	mmu01100:Metabolic pathways	89	0.106214	1.74933e-11	PANK3, ACY1, GDA, ADK, PIGYL, TCIRG1, TM7SF2, ALAD, GPI1, NANP, MCEE, SPR, ALDH2, NAMPT, PGM2, AOX1, HMGCS2, DLAT, MLYCD, GUSB, SEPHS2, CBR1, ST6GAL1, IPMK, NME3, TALDO1, ACSL3, SDHD, UGT1A6A, ALDH3A2, CYP27A1, PCCA, MTHFD1, IVD, DPYD, NDUFS4, NDUFS2, TKT, FBP1, ASPA, ALDH7A1, ACOT4, ST6GALNAC6, PRPS2, ATP6V1A, GCDH, DNMT1, MVK, FECH, SHMT1, ATP5K, HSD17B7, ATP5O, HSD17B10, ACACA, UGCG, LDHA, MAN…	269	1269	7691	2.00521	4.51328e-09	2.25664e-09	2.18667e-09
KEGG_PATHWAY	mmu04146:Peroxisome	12	0.014321	0.00013023	ABCD4, PECR, PEX19, ABCD3, MVK, CAT, NUDT19, PXMP4, MLYCD, ACSL3, ABCD1, DHRS4	269	83	7691	4.13365	0.0330434	0.0111998	0.0108525
KEGG_PATHWAY	mmu00620:Pyruvate metabolism	8	0.00954734	0.000340612	ALDH3A2, LDHA, PKLR, ALDH2, DLAT, HAGH, ALDH7A1, ACACA	269	39	7691	5.86484	0.0841411	0.0211846	0.0205277
KEGG_PATHWAY	mmu00010:Glycolysis / Gluconeogenesis	10	0.0119342	0.000429562	ALDH3A2, GPI1, LDHA, PKLR, ALDH2, PGM2, DLAT, PFKM, ALDH7A1, FBP1	269	66	7691	4.33198	0.104928	0.0211846	0.0205277
KEGG_PATHWAY	mmu00030:Pentose phosphate pathway	7	0.00835392	0.000496297	PRPS2, GPI1, TALDO1, PGM2, TKT, PFKM, FBP1	269	30	7691	6.67125	0.120214	0.0211846	0.0205277
KEGG_PATHWAY	mmu00280:Valine, leucine and isoleucine degradation	9	0.0107408	0.000574776	ALDH3A2, MCEE, PCCA, ALDH2, IVD, AOX1, HMGCS2, HSD17B10, ALDH7A1	269	55	7691	4.67854	0.137858	0.0211846	0.0205277
KEGG_PATHWAY	mmu01200:Carbon metabolism	13	0.0155144	0.000682662	PRPS2, PKLR, SHMT1, TALDO1, SDHD, GPI1, MCEE, PCCA, CAT, DLAT, TKT, FBP1, PFKM	269	116	7691	3.20417	0.161539	0.0220158	0.0213332
Cluster 9
Category	Term	Count	%	PValue	Genes	List Total	Pop Hits	Pop Total	Fold Enrichment	Bonferroni	Benjamini	FDR
KEGG_PATHWAY	mmu04141:Protein processing in endoplasmic reticulum	27	0.0306154	2.98403e-13	TRAM1, RPN1, DERL1, RRBP1, HSP90B1, UBE2J1, LMAN1, SEC61A1, SSR1, TXNDC5, PDIA3, EDEM1, SSR2, EDEM2, SSR3, EIF2S1, DDOST, DNAJC10, ERP29, STT3A, PREB, HYOU1, STT3B, CALR, SEC24D, RNF185, ATF6	209	168	7691	5.91413	5.49107e-11	5.49061e-11	5.43093e-11
KEGG_PATHWAY	mmu03060:Protein export	13	0.0147407	3.86735e-12	SRP19, SRPR, SRP68, SRP14, SRP9, SEC61A1, SPCS3, SPCS2, SRP72, SRP54B, SRPRB, SRP54A, SEC11A	209	29	7691	16.4961	7.11593e-10	3.55796e-10	3.51929e-10
KEGG_PATHWAY	mmu00970:Aminoacyl-tRNA biosynthesis	13	0.0147407	1.51991e-07	WARS, VARS, SARS, EPRS, NARS, QARS, LARS, RARS, GARS, HARS, IARS, EARS2, FARSB	209	66	7691	7.2483	2.7966e-05	9.32213e-06	9.2208e-06
KEGG_PATHWAY	mmu00510:N-Glycan biosynthesis	9	0.0102051	4.34513e-05	DPAGT1, DPM2, RPN1, ALG2, STT3A, ALG12, MGAT2, STT3B, DDOST	209	49	7691	6.75901	0.00796334	0.00199876	0.00197704
Cluster 10
None FDR <0.05
Cluster 11
None FDR <0.05
