## Supplementary material for "Interference with the HNF4-dependent gene regulatory network diminishes ER stress in hepatocytes": Table S4

### Sheet: TF enrichment
Table S4: Transcription factor consensus sequences enriched among genes of the indicated clusters, Z>10, Fisher>7
Cluster 0
TF	JASPAR ID	Class	Family	Tax Group	IC	GC Content	Target gene hits	Target gene non-hits	Background gene hits	Background gene non-hits	Target TFBS hits	Target TFBS nucleotide rate	Background TFBS hits	Background TFBS nucleotide rate	Z-score	Fisher score
PPARG	MA0066.1	Zinc-coordinating	Hormone-nuclear Receptor	vertebrates	20.365	0.523	6	289	84	29263	6	0.000208	84	4.34e-05	18.898	8.162
NKX3-1	MA0124.1	Helix-Turn-Helix	Homeo	vertebrates	11.127	0.179	233	62	17365	11982	1224	0.0149	70803	0.0128	13.954	28.264
Nkx2-5	MA0063.1	Helix-Turn-Helix	Homeo	vertebrates	8.27	0.218	272	23	22239	7108	3133	0.0381	194678	0.0352	11.778	29.218
Cluster 1
TF	JASPAR ID	Class	Family	Tax Group	IC	GC Content	Target gene hits	Target gene non-hits	Background gene hits	Background gene non-hits	Target TFBS hits	Target TFBS nucleotide rate	Background TFBS hits	Background TFBS nucleotide rate	Z-score	Fisher score
NFYA	MA0060.1	Other Alpha-Helix	NFY CCAAT-binding	vertebrates	12.925	0.523	93	116	6782	22565	172	0.00851	10427	0.00431	36.432	25.361
Klf4	MA0039.2	Zinc-coordinating	BetaBetaAlpha-zinc finger	vertebrates	12.618	0.771	168	41	16530	12817	865	0.0267	88626	0.0229	14.617	29.056
MAX	MA0058.1	Zipper-Type	Helix-Loop-Helix	vertebrates	12.685	0.571	111	98	9779	19568	192	0.00594	17963	0.00464	10.825	19.437
Myc	MA0147.1	Zipper-Type	Helix-Loop-Helix	vertebrates	11.157	0.686	101	108	9803	19544	211	0.00652	20133	0.0052	10.439	11.984
Cluster 2
TF	JASPAR ID	Class	Family	Tax Group	IC	GC Content	Target gene hits	Target gene non-hits	Background gene hits	Background gene non-hits	Target TFBS hits	Target TFBS nucleotide rate	Background TFBS hits	Background TFBS nucleotide rate	Z-score	Fisher score
ELK1	MA0028.1	Winged Helix-Turn-Helix	Ets	vertebrates	8.812	0.568	418	136	16577	12770	1644	0.0172	60732	0.0157	11.793	45.092
GABPA	MA0062.2	Winged Helix-Turn-Helix	Ets	vertebrates	13.335	0.647	295	259	10958	18389	631	0.00726	22619	0.00643	10.143	30.933
Cluster 3
TF	JASPAR ID	Class	Family	Tax Group	IC	GC Content	Target gene hits	Target gene non-hits	Background gene hits	Background gene non-hits	Target TFBS hits	Target TFBS nucleotide rate	Background TFBS hits	Background TFBS nucleotide rate	Z-score	Fisher score
MZF1_5-13	MA0057.1	Zinc-coordinating	BetaBetaAlpha-zinc finger	vertebrates	9.4	0.588	256	74	16790	12557	1756	0.0242	79768	0.0206	21.351	32.287
NFKB1	MA0105.1	Ig-fold	Rel	vertebrates	15.627	0.758	90	240	3965	25382	144	0.00218	5686	0.00162	11.958	23.803
SP1	MA0079.2	Zinc-coordinating	BetaBetaAlpha-zinc finger	vertebrates	11.129	0.82	233	97	14691	14656	1492	0.0205	72451	0.0187	11.419	30.903
REL	MA0101.1	Ig-fold	Rel	vertebrates	10.515	0.559	200	130	12738	16609	675	0.00929	31361	0.0081	11.287	21.867
Klf4	MA0039.2	Zinc-coordinating	BetaBetaAlpha-zinc finger	vertebrates	12.618	0.771	264	66	16530	12817	1803	0.0248	88626	0.0229	10.924	43.179
RREB1	MA0073.1	Zinc-coordinating	BetaBetaAlpha-zinc finger	vertebrates	22.278	0.623	43	287	1735	27612	53	0.00146	2032	0.00105	10.745	13.442
Cluster 4
TF	JASPAR ID	Class	Family	Tax Group	IC	GC Content	Target gene hits	Target gene non-hits	Background gene hits	Background gene non-hits	Target TFBS hits	Target TFBS nucleotide rate	Background TFBS hits	Background TFBS nucleotide rate	Z-score	Fisher score
Nkx2-5	MA0063.1	Helix-Turn-Helix	Homeo	vertebrates	8.27	0.218	237	10	22239	7108	3576	0.0409	194678	0.0352	24.304	39.736
HOXA5	MA0158.1	Helix-Turn-Helix	Homeo	vertebrates	8.759	0.315	239	8	22752	6595	3681	0.0482	205308	0.0424	22.202	39.081
NKX3-1	MA0124.1	Helix-Turn-Helix	Homeo	vertebrates	11.127	0.179	208	39	17365	11982	1388	0.0159	70803	0.0128	21.448	38.433
ARID3A	MA0151.1	Helix-Turn-Helix	Arid	vertebrates	9.896	0.062	222	25	21239	8108	2920	0.0287	157613	0.0244	21.367	24.967
Prrx2	MA0075.1	Helix-Turn-Helix	Homeo	vertebrates	9.063	0.027	222	25	19482	9865	2158	0.0176	114042	0.0147	18.907	39.229
NFYA	MA0060.1	Other Alpha-Helix	NFY CCAAT-binding	vertebrates	12.925	0.523	113	134	6782	22565	225	0.00589	10427	0.00431	18.816	32.679
Pdx1	MA0132.1	Helix-Turn-Helix	Homeo	vertebrates	9.04	0.194	220	27	20350	8997	2445	0.024	133971	0.0208	17.671	29.236
SRY	MA0084.1	Other Alpha-Helix	High Mobility Group	vertebrates	9.193	0.238	220	27	19731	9616	1864	0.0274	103131	0.024	17.655	34.234
Foxa2	MA0047.2	Winged Helix-Turn-Helix	Forkhead	vertebrates	13.268	0.315	190	57	15320	14027	837	0.0164	45128	0.014	16.204	34.318
FOXI1	MA0042.1	Winged Helix-Turn-Helix	Forkhead	vertebrates	13.183	0.263	186	61	15640	13707	903	0.0177	49548	0.0154	14.998	27.604
Gfi	MA0038.1	Zinc-coordinating	BetaBetaAlpha-zinc finger	vertebrates	9.47	0.391	210	37	17515	11832	1202	0.0197	66728	0.0172	14.519	39.746
IRF1	MA0050.1	Winged Helix-Turn-Helix	IRF	vertebrates	16.008	0.383	121	126	7387	21960	245	0.00481	11966	0.00371	14.115	34.537
Lhx3	MA0135.1	Helix-Turn-Helix	Homeo	vertebrates	16.354	0.131	99	148	6548	22799	226	0.00481	11115	0.00373	13.73	21.777
TBP	MA0108.2	Beta-sheet	TATA-binding	vertebrates	10.086	0.377	167	80	13644	15703	632	0.0155	34854	0.0135	13.517	24.58
RORA_2	MA0072.1	Zinc-coordinating	Hormone-nuclear Receptor	vertebrates	17.425	0.369	81	166	4167	25180	117	0.00268	5344	0.00193	13.263	29.469
Foxd3	MA0041.1	Winged Helix-Turn-Helix	Forkhead	vertebrates	12.945	0.223	190	57	14933	14414	832	0.0163	46202	0.0143	13.18	37.625
FOXD1	MA0031.1	Winged Helix-Turn-Helix	Forkhead	vertebrates	11.926	0.275	208	39	17271	12076	1178	0.0154	65304	0.0135	12.967	39.256
MEF2A	MA0052.1	Other Alpha-Helix	MADS	vertebrates	15.709	0.179	126	121	8119	21228	287	0.00469	14548	0.00376	11.937	32.186
FOXO3	MA0157.1	Winged Helix-Turn-Helix	Forkhead	vertebrates	11.734	0.298	211	36	18045	11302	1305	0.0171	73570	0.0152	11.928	36.465
Sox5	MA0087.1	Other Alpha-Helix	High Mobility Group	vertebrates	10.831	0.199	203	44	17363	11984	1276	0.0146	71585	0.0129	11.484	32.334
Foxq1	MA0040.1	Winged Helix-Turn-Helix	Forkhead	vertebrates	14.07	0.202	133	114	9941	19406	391	0.00703	20792	0.00591	11.468	22.878
FOXA1	MA0148.1	Winged Helix-Turn-Helix	Forkhead	vertebrates	12.533	0.332	206	41	17712	11635	1162	0.0209	67191	0.0191	10.326	33.033
CEBPA	MA0102.2	Zipper-Type	Leucine Zipper	vertebrates	8.712	0.358	198	49	16235	13112	953	0.014	54037	0.0126	10.257	35.791
Cluster 5
None Z-score >10, Fisher score >7
Cluster 6
TF	JASPAR ID	Class	Family	Tax Group	IC	GC Content	Target gene hits	Target gene non-hits	Background gene hits	Background gene non-hits	Target TFBS hits	Target TFBS nucleotide rate	Background TFBS hits	Background TFBS nucleotide rate	Z-score	Fisher score
NFYA	MA0060.1	Other Alpha-Helix	NFY CCAAT-binding	vertebrates	12.925	0.523	312	559	6782	22565	546	0.00528	10427	0.00431	18.939	37.38
NKX3-1	MA0124.1	Helix-Turn-Helix	Homeo	vertebrates	11.127	0.179	679	192	17365	11982	3357	0.0142	70803	0.0128	15.833	69.92
Foxq1	MA0040.1	Winged Helix-Turn-Helix	Forkhead	vertebrates	14.07	0.202	442	429	9941	19406	1000	0.00664	20792	0.00591	12.297	53.599
znf143	MA0088.1	Zinc-coordinating	BetaBetaAlpha-zinc finger	vertebrates	17.541	0.53	90	781	1587	27760	96	0.00116	1726	0.000892	11.516	18.348
FOXI1	MA0042.1	Winged Helix-Turn-Helix	Forkhead	vertebrates	13.183	0.263	618	253	15640	13707	2265	0.0164	49548	0.0154	10.978	58.011
Cluster 7
TF	JASPAR ID	Class	Family	Tax Group	IC	GC Content	Target gene hits	Target gene non-hits	Background gene hits	Background gene non-hits	Target TFBS hits	Target TFBS nucleotide rate	Background TFBS hits	Background TFBS nucleotide rate	Z-score	Fisher score
HNF1A	MA0046.1	Helix-Turn-Helix	Homeo	vertebrates	15.548	0.259	56	263	3147	26200	73	0.00236	3982	0.00144	15.911	8.631
HNF1B	MA0153.1	Helix-Turn-Helix	Homeo	vertebrates	16.821	0.222	73	246	4695	24652	110	0.00305	6680	0.00207	14.096	7
HNF4A	MA0114.1	Zinc-coordinating	Hormone-nuclear Receptor	vertebrates	9.617	0.522	116	203	8008	21339	193	0.00579	13045	0.00438	14.018	8.223
Cluster 8
TF	JASPAR ID	Class	Family	Tax Group	IC	GC Content	Target gene hits	Target gene non-hits	Background gene hits	Background gene non-hits	Target TFBS hits	Target TFBS nucleotide rate	Background TFBS hits	Background TFBS nucleotide rate	Z-score	Fisher score
Pax4	MA0068.1	Helix-Turn-Helix	Homeo	vertebrates	11.004	0.441	8	539	94	29253	8	0.000213	94	7.29e-05	17.331	7.45
HNF1A	MA0046.1	Helix-Turn-Helix	Homeo	vertebrates	15.548	0.259	113	434	3147	26200	158	0.00196	3982	0.00144	14.507	24.926
FOXA1	MA0148.1	Winged Helix-Turn-Helix	Forkhead	vertebrates	12.533	0.332	412	135	17712	11635	2136	0.0208	67191	0.0191	13.252	29.352
FOXO3	MA0157.1	Winged Helix-Turn-Helix	Forkhead	vertebrates	11.734	0.298	428	119	18045	11302	2359	0.0167	73570	0.0152	13.045	37.19
Klf4	MA0039.2	Zinc-coordinating	BetaBetaAlpha-zinc finger	vertebrates	12.618	0.771	431	116	16530	12817	2791	0.0247	88626	0.0229	12.878	62.591
CEBPA	MA0102.2	Zipper-Type	Leucine Zipper	vertebrates	8.712	0.358	399	148	16235	13112	1730	0.0138	54037	0.0126	11.638	38.121
FOXD1	MA0031.1	Winged Helix-Turn-Helix	Forkhead	vertebrates	11.926	0.275	413	134	17271	12076	2084	0.0148	65304	0.0135	11.63	35.438
SP1	MA0079.2	Zinc-coordinating	BetaBetaAlpha-zinc finger	vertebrates	11.129	0.82	398	149	14691	14656	2280	0.0202	72451	0.0187	11.506	60.273
HNF4A	MA0114.1	Zinc-coordinating	Hormone-nuclear Receptor	vertebrates	9.617	0.522	224	323	8008	21339	440	0.00507	13045	0.00438	10.981	25.818
Foxa2	MA0047.2	Winged Helix-Turn-Helix	Forkhead	vertebrates	13.268	0.315	362	185	15320	14027	1426	0.0152	45128	0.014	10.484	24.008
HNF1B	MA0153.1	Helix-Turn-Helix	Homeo	vertebrates	16.821	0.222	149	398	4695	24652	237	0.00252	6680	0.00207	10.438	24.202
Cluster 9
TF	JASPAR ID	Class	Family	Tax Group	IC	GC Content	Target gene hits	Target gene non-hits	Background gene hits	Background gene non-hits	Target TFBS hits	Target TFBS nucleotide rate	Background TFBS hits	Background TFBS nucleotide rate	Z-score	Fisher score
NFYA	MA0060.1	Other Alpha-Helix	NFY CCAAT-binding	vertebrates	12.925	0.523	194	336	6782	22565	316	0.00536	10427	0.00431	15.501	26.493
ARID3A	MA0151.1	Helix-Turn-Helix	Arid	vertebrates	9.896	0.062	471	59	21239	8108	4132	0.0263	157613	0.0244	11.516	44.942
IRF2	MA0051.1	Winged Helix-Turn-Helix	IRF	vertebrates	21.134	0.412	33	497	884	28463	35	0.000667	913	0.000425	11.426	9.081
NKX3-1	MA0124.1	Helix-Turn-Helix	Homeo	vertebrates	11.127	0.179	403	127	17365	11982	1890	0.014	70803	0.0128	10.453	35.433
Cluster 10
TF	JASPAR ID	Class	Family	Tax Group	IC	GC Content	Target gene hits	Target gene non-hits	Background gene hits	Background gene non-hits	Target TFBS hits	Target TFBS nucleotide rate	Background TFBS hits	Background TFBS nucleotide rate	Z-score	Fisher score
NFYA	MA0060.1	Other Alpha-Helix	NFY CCAAT-binding	vertebrates	12.925	0.523	18	18	6782	22565	31	0.00989	10427	0.00431	19.033	7.839
Cluster 11
TF	JASPAR ID	Class	Family	Tax Group	IC	GC Content	Target gene hits	Target gene non-hits	Background gene hits	Background gene non-hits	Target TFBS hits	Target TFBS nucleotide rate	Background TFBS hits	Background TFBS nucleotide rate	Z-score	Fisher score
NFYA	MA0060.1	Other Alpha-Helix	NFY CCAAT-binding	vertebrates	12.925	0.523	288	444	6782	22565	496	0.00524	10427	0.00431	17.478	49.494
TBP	MA0108.2	Beta-sheet	TATA-binding	vertebrates	10.086	0.377	463	269	13644	15703	1519	0.0151	34854	0.0135	16.417	43.232
Nkx2-5	MA0063.1	Helix-Turn-Helix	Homeo	vertebrates	8.27	0.218	669	63	22239	7108	8075	0.0373	194678	0.0352	14.168	61.557
HNF1A	MA0046.1	Helix-Turn-Helix	Homeo	vertebrates	15.548	0.259	152	580	3147	26200	203	0.00188	3982	0.00144	14.156	33
Pdx1	MA0132.1	Helix-Turn-Helix	Homeo	vertebrates	9.04	0.194	624	108	20350	8997	5629	0.0223	133971	0.0208	13.263	51.476
NKX3-1	MA0124.1	Helix-Turn-Helix	Homeo	vertebrates	11.127	0.179	576	156	17365	11982	3028	0.014	70803	0.0128	13.058	64.187
FOXI1	MA0042.1	Winged Helix-Turn-Helix	Forkhead	vertebrates	13.183	0.263	518	214	15640	13707	2099	0.0166	49548	0.0154	12.736	48.312
Pou5f1	MA0142.1	Helix-Turn-Helix	Homeo	vertebrates	14.808	0.308	150	582	3558	25789	225	0.00223	4696	0.00182	11.8	22.447
Foxd3	MA0041.1	Winged Helix-Turn-Helix	Forkhead	vertebrates	12.945	0.223	508	224	14933	14414	1951	0.0155	46202	0.0143	11.778	53.262
HOXA5	MA0158.1	Helix-Turn-Helix	Homeo	vertebrates	8.759	0.315	679	53	22752	6595	8384	0.0443	205308	0.0424	11.359	63.13
ARID3A	MA0151.1	Helix-Turn-Helix	Arid	vertebrates	9.896	0.062	649	83	21239	8108	6509	0.0258	157613	0.0244	10.834	59.301
NFIL3	MA0025.1	Zipper-Type	Leucine Zipper	vertebrates	14.139	0.265	320	412	8162	21185	658	0.00478	14833	0.00422	10.718	43.891
Prrx2	MA0075.1	Helix-Turn-Helix	Homeo	vertebrates	9.063	0.027	618	114	19482	9865	4775	0.0158	114042	0.0147	10.574	62.305
Foxq1	MA0040.1	Winged Helix-Turn-Helix	Forkhead	vertebrates	14.07	0.202	354	378	9941	19406	903	0.00656	20792	0.00591	10.446	34.462
Egr1	MA0162.1	Zinc-coordinating	BetaBetaAlpha-zinc finger	vertebrates	14.456	0.739	287	445	6787	22560	526	0.00382	11738	0.00334	10.35	48.634
