## Supplementary material for "Interference with the HNF4-dependent gene regulatory network diminishes ER stress in hepatocytes": Table S6

### Sheet: Sheet1
Table S5: For pathways enriched separately among downregulated genes by loss of HNF4 and TM treatment, the genes from those pathways that were downregulated in both conditions are shown
Common Genes in Common Pathways	Cluster
Aass	3
Adh4	5
Lipg	5
Akr1c14	7
Aldh8a1	7
Cebpa	7
Elovl2	7
Elovl5	7
Fads2	7
Ppara	7
ApoB	8
Pcsk9	8
Sult1a1	8
Ldlr	3,5
Dhfr	3,7
Dhcr24	5,7
Fdx1	N/A
Insig1	N/A
Iyd	N/A
Saa1	N/A
Smpd3	N/A
Steap2	N/A
